# A T6SS in the coral pathogen *Vibrio coralliilyticus* secretes an arsenal of anti-eukaryotic effectors and contributes to virulence

**DOI:** 10.1101/2024.03.20.584600

**Authors:** Shir Mass, Hadar Cohen, Motti Gerlic, Blake Ushijima, Julia C. van Kessel, Eran Bosis, Dor Salomon

**Affiliations:** Department of Clinical Microbiology and Immunology, School of Medicine, Faculty of Medical and Health Sciences, Tel Aviv University, Israel; Department of Biology and Marine Biology, University of North Carolina Wilmington, Wilmington, NC, USA; Department of Biology, Indiana University, Bloomington, Indiana, USA; Department of Biotechnology Engineering, Braude College of Engineering, Karmiel, Israel

**Keywords:** T6SS, *Vibrio coralliilyticus*, *Artemia*, competition, virulence, effectors

## Abstract

*Vibrio coralliilyticus* (*Vcor*) is a pathogen of coral and shellfish, leading to devastating economic and ecological consequences worldwide. Although rising ocean temperatures correlate with increased *Vcor* pathogenicity, the specific molecular mechanisms and determinants contributing to virulence remain poorly understood. Here, we systematically analyzed the type VI secretion system (T6SS), a contact-dependent toxin delivery apparatus, in *Vcor*. We identified two omnipresent T6SSs that are activated at temperatures in which *Vcor* becomes virulent; T6SS1 is an antibacterial system mediating interbacterial competition, whereas T6SS2 mediates anti-eukaryotic toxicity and contributes to mortality during infection of an aquatic model organism, *Artemia salina*. Using comparative proteomics, we identified the T6SS1 and T6SS2 toxin arsenals of three *Vcor* strains with distinct disease etiologies. Remarkably, T6SS2 secretes at least nine novel anti-eukaryotic toxins comprising core and accessory repertoires. We propose that T6SSs differently contribute to *Vcor*’s virulence: T6SS2 plays a direct role by targeting the host, while T6SS1 plays an indirect role by eliminating competitors.

**Author Summary:** Coral reefs are diverse ecosystems providing habitats for various fish, invertebrates, and microorganisms. Climate change, leading to rising ocean water temperatures, correlates with coral bleaching and mass mortality events. An implicated causal agent of coral disease outbreaks is the marine bacterium *Vibrio coralliilyticus*. Here, we found that two toxin injection systems present in all *Vibrio coralliilyticus* strains are regulated by temperature; we revealed the toxins that they secrete and their function in competition against rival bacteria and in the intoxication of an animal host. Our findings implicate these systems as previously unappreciated contributors to *Vibrio coralliilyticus* virulence, illuminating possible targets to treat or prevent coral infection.
