## Supplementary material for "A T6SS in the coral pathogen *Vibrio coralliilyticus* secretes an arsenal of anti-eukaryotic effectors and contributes to virulence": Dataset S1

### Sheet: Genome_Assemblies
Genome_ID	Assembly_Accession	BioProject	BioSample	WGS_Master	Refseq_Category	Taxid	Species_Taxid	Organism_Name	Infraspecific_Name	Isolate	Version_Status	Assembly_Level	Release_Type	Genome_Representation	Release_Date	Assembly_Name	Submitter	GenBank_Assembly	Paired_Comparison	FTP_Path	Excluded_from_Refseq	Type_Material	Not_Live_Date	Assembly_Type	Group	Genome_Size	Genome_Size_Ungapped	GC_Percent	Replicon_Count	Scaffold_Count	Contig_Count	Annotation_Provider	Annotation_Name	Annotation_Date	Total_Gene_Count	Protein_Coding_Gene_Count	Non_Coding_Gene_Count	Pubmed_Id
1	GCF_000763535.1	PRJNA224116	SAMN03010512	na	na	190893	190893	Vibrio coralliilyticus	strain=OCN014	na	latest	Complete Genome	Major	Full	2014-10-28	ASM76353v2	University of Hawaii at Manoa	GCA_000763535.2	identical	https://ftp.ncbi.nlm.nih.gov/genomes/all/GCF/000/763/535/GCF_000763535.1_ASM76353v2	na	na	na	haploid	bacteria	5732794	5732794	45.5	3	3	3	NCBI RefSeq	NCBI Prokaryotic Genome Annotation Pipeline (PGAP)	2022-12-12	5319	5072	108	25523774
2	GCF_000772065.1	PRJNA224116	SAMN02940923	na	na	190893	190893	Vibrio coralliilyticus	strain=RE98	na	latest	Complete Genome	Major	Full	2014-11-05	ASM77206v1	USDA-Agricultural Research Service-Eastern Regional Research Center	GCA_000772065.1	identical	https://ftp.ncbi.nlm.nih.gov/genomes/all/GCF/000/772/065/GCF_000772065.1_ASM77206v1	na	na	na	haploid	bacteria	6037824	6037824	45	4	4	4	NCBI RefSeq	NCBI Prokaryotic Genome Annotation Pipeline (PGAP)	03/25/23	5743	5563	155	25523764
3	GCF_000967485.1	PRJNA224116	SAMN03323919	JXXS00000000.1	na	190893	190893	Vibrio coralliilyticus	strain=S2043	na	latest	Contig	Major	Full	2015-04-01	S2043	Technical University of Denmark	GCA_000967485.1	identical	https://ftp.ncbi.nlm.nih.gov/genomes/all/GCF/000/967/485/GCF_000967485.1_S2043	na	na	na	haploid	bacteria	5435038	5435038	45.5	0	64	64	NCBI RefSeq	NCBI Prokaryotic Genome Annotation Pipeline (PGAP)	2023-07-03	5049	4949	66	25879706
4	GCF_001297935.1	PRJNA224116	SAMN03857122	LGLS00000000.1	na	190893	190893	Vibrio coralliilyticus	strain=RE22	na	latest	Chromosome	Major	Full	2016-05-30	ASM129793v1	University of Rhode Island	GCA_001297935.1	identical	https://ftp.ncbi.nlm.nih.gov/genomes/all/GCF/001/297/935/GCF_001297935.1_ASM129793v1	na	na	na	haploid	bacteria	5684771	5683813	45.5	2	5	5	NCBI RefSeq	NCBI Prokaryotic Genome Annotation Pipeline (PGAP)	12/19/22	5212	5067	112	26634766
5	GCF_001693615.1	PRJNA224116	SAMN05327862	na	na	190893	190893	Vibrio coralliilyticus	strain=58	na	latest	Complete Genome	Major	Full	2016-07-26	ASM169361v1	Korea Research Institute of Bioscience & Biotechnology	GCA_001693615.1	identical	https://ftp.ncbi.nlm.nih.gov/genomes/all/GCF/001/693/615/GCF_001693615.1_ASM169361v1	na	na	na	haploid	bacteria	5490011	5490011	45.5	3	3	3	NCBI RefSeq	NCBI Prokaryotic Genome Annotation Pipeline (PGAP)	12/19/22	5047	4794	152	na
6	GCF_002286655.1	PRJNA224116	SAMN07536091	NRHY00000000.1	na	190893	190893	Vibrio coralliilyticus	strain=RE87	na	latest	Contig	Major	Full	2017-09-05	ASM228665v1	Oregon State University	GCA_002286655.1	identical	https://ftp.ncbi.nlm.nih.gov/genomes/all/GCF/002/286/655/GCF_002286655.1_ASM228665v1	na	na	na	haploid	bacteria	5589290	5589290	45.5	0	49	49	NCBI RefSeq	NCBI Prokaryotic Genome Annotation Pipeline (PGAP)	03/25/23	5177	5061	89	na
7	GCF_002286405.1	PRJNA224116	SAMN07522471	NRHV00000000.1	na	190893	190893	Vibrio coralliilyticus	strain=080116A	na	latest	Contig	Major	Full	2017-09-05	ASM228640v1	Oregon State University	GCA_002286405.1	identical	https://ftp.ncbi.nlm.nih.gov/genomes/all/GCF/002/286/405/GCF_002286405.1_ASM228640v1	na	na	na	haploid	bacteria	5636280	5636280	45.5	0	107	107	NCBI RefSeq	NCBI Prokaryotic Genome Annotation Pipeline (PGAP)	03/25/23	5271	5123	83	na
8	GCF_002287625.1	PRJNA224116	SAMN07540309	NRQO00000000.1	na	190893	190893	Vibrio coralliilyticus	strain=AIC-7	na	latest	Contig	Major	Full	2017-09-07	ASM228762v1	Oregon State University	GCA_002287625.1	identical	https://ftp.ncbi.nlm.nih.gov/genomes/all/GCF/002/287/625/GCF_002287625.1_ASM228762v1	na	na	na	haploid	bacteria	5952943	5952943	45	0	65	65	NCBI RefSeq	NCBI Prokaryotic Genome Annotation Pipeline (PGAP)	03/25/23	5618	5483	88	na
9	GCF_003391375.1	PRJNA224116	SAMN09704979	na	na	190893	190893	Vibrio coralliilyticus	strain=RE22	na	latest	Complete Genome	Major	Full	2018-08-15	ASM339137v1	USDA-Agricultural Research Service-Eastern Regional Research Center	GCA_003391375.1	identical	https://ftp.ncbi.nlm.nih.gov/genomes/all/GCF/003/391/375/GCF_003391375.1_ASM339137v1	na	na	na	haploid	bacteria	5784972	5784972	45.5	3	3	3	NCBI RefSeq	NCBI Prokaryotic Genome Annotation Pipeline (PGAP)	03/25/23	5296	5101	150	na
10	GCF_013113815.1	PRJNA224116	SAMN12668404	VTYR00000000.1	na	190893	190893	Vibrio coralliilyticus	strain=RE90	na	latest	Scaffold	Major	Full	2020-05-18	ASM1311381v1	Oregon State University	GCA_013113815.1	identical	https://ftp.ncbi.nlm.nih.gov/genomes/all/GCF/013/113/815/GCF_013113815.1_ASM1311381v1	na	na	na	haploid	bacteria	5624746	5624670	45.5	0	73	73	NCBI RefSeq	NCBI Prokaryotic Genome Annotation Pipeline (PGAP)	07/17/23	5257	4992	82	na
11	GCF_013114385.1	PRJNA224116	SAMN12668376	VTXP00000000.1	na	190893	190893	Vibrio coralliilyticus	strain=09-121-3	na	latest	Contig	Major	Full	2020-05-18	ASM1311438v1	Oregon State University	GCA_013114385.1	identical	https://ftp.ncbi.nlm.nih.gov/genomes/all/GCF/013/114/385/GCF_013114385.1_ASM1311438v1	na	na	na	haploid	bacteria	5829339	5829339	45.5	0	51	51	NCBI RefSeq	NCBI Prokaryotic Genome Annotation Pipeline (PGAP)	07/17/23	5474	5200	78	na
12	GCF_013114055.1	PRJNA224116	SAMN12668391	VTYE00000000.1	na	190893	190893	Vibrio coralliilyticus	strain=081216C	na	latest	Scaffold	Major	Full	2020-05-18	ASM1311405v1	Oregon State University	GCA_013114055.1	identical	https://ftp.ncbi.nlm.nih.gov/genomes/all/GCF/013/114/055/GCF_013114055.1_ASM1311405v1	na	na	na	haploid	bacteria	5620434	5620367	45.5	0	114	114	NCBI RefSeq	NCBI Prokaryotic Genome Annotation Pipeline (PGAP)	07/17/23	5252	4963	80	na
13	GCF_013114685.1	PRJNA224116	SAMN12668361	VTXA00000000.1	na	190893	190893	Vibrio coralliilyticus	strain=ATCC 19105	na	latest	Scaffold	Major	Full	2020-05-18	ASM1311468v1	Oregon State University	GCA_013114685.1	identical	https://ftp.ncbi.nlm.nih.gov/genomes/all/GCF/013/114/685/GCF_013114685.1_ASM1311468v1	na	na	na	haploid	bacteria	5492354	5492321	45	0	55	55	NCBI RefSeq	NCBI Prokaryotic Genome Annotation Pipeline (PGAP)	07/17/23	5129	4848	83	na
14	GCF_013113805.1	PRJNA224116	SAMN12668405	VTYS00000000.1	na	190893	190893	Vibrio coralliilyticus	strain=X00-12-4	na	latest	Contig	Major	Full	2020-05-18	ASM1311380v1	Oregon State University	GCA_013113805.1	identical	https://ftp.ncbi.nlm.nih.gov/genomes/all/GCF/013/113/805/GCF_013113805.1_ASM1311380v1	na	na	na	haploid	bacteria	6003304	6003304	45	0	82	82	NCBI RefSeq	NCBI Prokaryotic Genome Annotation Pipeline (PGAP)	07/17/23	5758	5504	87	na
15	GCF_013114065.1	PRJNA224116	SAMN12668393	VTYG00000000.1	na	190893	190893	Vibrio coralliilyticus	strain=071316B	na	latest	Contig	Major	Full	2020-05-18	ASM1311406v1	Oregon State University	GCA_013114065.1	identical	https://ftp.ncbi.nlm.nih.gov/genomes/all/GCF/013/114/065/GCF_013114065.1_ASM1311406v1	na	na	na	haploid	bacteria	5724990	5724990	45.5	0	88	88	NCBI RefSeq	NCBI Prokaryotic Genome Annotation Pipeline (PGAP)	07/17/23	5377	5118	84	na
16	GCF_013113905.1	PRJNA224116	SAMN12668398	VTYL00000000.1	na	190893	190893	Vibrio coralliilyticus	strain=C154	na	latest	Contig	Major	Full	2020-05-18	ASM1311390v1	Oregon State University	GCA_013113905.1	identical	https://ftp.ncbi.nlm.nih.gov/genomes/all/GCF/013/113/905/GCF_013113905.1_ASM1311390v1	na	na	na	haploid	bacteria	5846528	5846528	45.5	0	96	96	NCBI RefSeq	NCBI Prokaryotic Genome Annotation Pipeline (PGAP)	07/17/23	5544	5282	78	na
17	GCF_013114665.1	PRJNA224116	SAMN12668362	VTXB00000000.1	na	190893	190893	Vibrio coralliilyticus	strain=AIC-5	na	latest	Contig	Major	Full	2020-05-18	ASM1311466v1	Oregon State University	GCA_013114665.1	identical	https://ftp.ncbi.nlm.nih.gov/genomes/all/GCF/013/114/665/GCF_013114665.1_ASM1311466v1	na	na	na	haploid	bacteria	5567035	5567035	45.5	0	39	39	NCBI RefSeq	NCBI Prokaryotic Genome Annotation Pipeline (PGAP)	07/17/23	5147	4881	88	na
18	GCF_013266665.1	PRJNA224116	SAMN14533310	JABSMZ000000000.1	na	190893	190893	Vibrio coralliilyticus	strain=OfT6-21	na	latest	Contig	Major	Full	2020-06-03	ASM1326666v1	University of Florida	GCA_013266665.1	identical	https://ftp.ncbi.nlm.nih.gov/genomes/all/GCF/013/266/665/GCF_013266665.1_ASM1326666v1	na	na	na	haploid	bacteria	5552652	5552652	45.5	0	40	40	NCBI RefSeq	NCBI Prokaryotic Genome Annotation Pipeline (PGAP)	07/21/23	5087	4866	58	na
19	GCF_013266555.1	PRJNA224116	SAMN14533316	JABSMV000000000.1	na	190893	190893	Vibrio coralliilyticus	strain=CN26H-1	na	latest	Contig	Major	Full	2020-06-03	ASM1326655v1	University of Florida	GCA_013266555.1	identical	https://ftp.ncbi.nlm.nih.gov/genomes/all/GCF/013/266/555/GCF_013266555.1_ASM1326655v1	na	na	na	haploid	bacteria	5295939	5295939	45	0	51	51	NCBI RefSeq	NCBI Prokaryotic Genome Annotation Pipeline (PGAP)	07/13/22	4819	4606	54	na
20	GCF_013266565.1	PRJNA224116	SAMN14533315	JABSMX000000000.1	na	190893	190893	Vibrio coralliilyticus	strain=MCA-25	na	latest	Contig	Major	Full	2020-06-03	ASM1326656v1	University of Florida	GCA_013266565.1	identical	https://ftp.ncbi.nlm.nih.gov/genomes/all/GCF/013/266/565/GCF_013266565.1_ASM1326656v1	na	na	na	haploid	bacteria	5408122	5408122	45	0	64	64	NCBI RefSeq	NCBI Prokaryotic Genome Annotation Pipeline (PGAP)	07/13/22	4930	4702	50	na
21	GCF_013266615.1	PRJNA224116	SAMN14533311	JABSMY000000000.1	na	190893	190893	Vibrio coralliilyticus	strain=OfT7-21	na	latest	Contig	Major	Full	2020-06-03	ASM1326661v1	University of Florida	GCA_013266615.1	identical	https://ftp.ncbi.nlm.nih.gov/genomes/all/GCF/013/266/615/GCF_013266615.1_ASM1326661v1	na	na	na	haploid	bacteria	5171573	5171573	45.5	0	241	241	NCBI RefSeq	NCBI Prokaryotic Genome Annotation Pipeline (PGAP)	07/13/22	4763	4571	46	na
22	GCF_013266595.1	PRJNA224116	SAMN14533312	JABSMW000000000.1	na	190893	190893	Vibrio coralliilyticus	strain=MCA-32	na	latest	Contig	Major	Full	2020-06-03	ASM1326659v1	University of Florida	GCA_013266595.1	identical	https://ftp.ncbi.nlm.nih.gov/genomes/all/GCF/013/266/595/GCF_013266595.1_ASM1326659v1	na	na	na	haploid	bacteria	5407000	5407000	45	0	66	66	NCBI RefSeq	NCBI Prokaryotic Genome Annotation Pipeline (PGAP)	07/13/22	4927	4704	47	na
23	GCF_013266605.1	PRJNA224116	SAMN14533317	JABSMU000000000.1	na	190893	190893	Vibrio coralliilyticus	strain=CN52H-1	na	latest	Contig	Major	Full	2020-06-03	ASM1326660v1	University of Florida	GCA_013266605.1	identical	https://ftp.ncbi.nlm.nih.gov/genomes/all/GCF/013/266/605/GCF_013266605.1_ASM1326660v1	na	na	na	haploid	bacteria	5470918	5470918	45.5	0	33	33	NCBI RefSeq	NCBI Prokaryotic Genome Annotation Pipeline (PGAP)	07/21/23	5044	4808	61	na
24	GCF_013266655.1	PRJNA224116	SAMN14533309	JABSNA000000000.1	na	190893	190893	Vibrio coralliilyticus	strain=OfT6-17	na	latest	Contig	Major	Full	2020-06-03	ASM1326665v1	University of Florida	GCA_013266655.1	identical	https://ftp.ncbi.nlm.nih.gov/genomes/all/GCF/013/266/655/GCF_013266655.1_ASM1326665v1	na	na	na	haploid	bacteria	5551897	5551897	45.5	0	49	49	NCBI RefSeq	NCBI Prokaryotic Genome Annotation Pipeline (PGAP)	07/13/22	5087	4865	61	na
25	GCF_000967465.2	PRJNA224116	SAMN03323806	na	representative genome	190893	190893	Vibrio coralliilyticus	strain=S2052	na	latest	Chromosome	Major	Full	2020-10-29	ASM96746v2	Technical University of Denmark	GCA_000967465.2	identical	https://ftp.ncbi.nlm.nih.gov/genomes/all/GCF/000/967/465/GCF_000967465.2_ASM96746v2	na	na	na	haploid	bacteria	5436965	5436865	45.5	3	3	3	NCBI RefSeq	NCBI Prokaryotic Genome Annotation Pipeline (PGAP)	03/13/23	5038	4886	124	25879706
26	GCF_013364385.1	PRJNA224116	SAMN14923070	JABXGL000000000.1	na	190893	190893	Vibrio coralliilyticus	strain=Vic-OC-068	na	latest	Scaffold	Major	Full	2020-06-22	ASM1336438v1	University of Alicante	GCA_013364385.1	identical	https://ftp.ncbi.nlm.nih.gov/genomes/all/GCF/013/364/385/GCF_013364385.1_ASM1336438v1	na	na	na	haploid	bacteria	5430111	5413025	45.5	2	14	14	NCBI RefSeq	NCBI Prokaryotic Genome Annotation Pipeline (PGAP)	03/25/23	5034	4870	117	na
27	GCF_020686745.1	PRJNA224116	SAMN22513949	JAJENQ000000000.1	na	190893	190893	Vibrio coralliilyticus	strain=H1	na	latest	Scaffold	Major	Full	2021-10-31	ASM2068674v1	Southern Oregon Univeristy	GCA_020686745.1	identical	https://ftp.ncbi.nlm.nih.gov/genomes/all/GCF/020/686/745/GCF_020686745.1_ASM2068674v1	na	na	na	haploid	bacteria	5922599	5922301	45.5	0	34	34	NCBI RefSeq	NCBI Prokaryotic Genome Annotation Pipeline (PGAP)	2022-05-12	5506	5204	108	na
28	GCF_024449095.1	PRJNA224116	SAMN07956706	na	na	190893	190893	Vibrio coralliilyticus	strain=SCSIO 43001	na	latest	Complete Genome	Major	Full	2022-06-14	ASM2444909v1	South China Sea Institute of Oceanology,Chinese Academy of Sciences	GCA_024449095.1	identical	https://ftp.ncbi.nlm.nih.gov/genomes/all/GCF/024/449/095/GCF_024449095.1_ASM2444909v1	na	na	na	haploid	bacteria	5023560	5023560	44.5	3	3	3	NCBI RefSeq	NCBI Prokaryotic Genome Annotation Pipeline (PGAP)	2023-09-08	4657	4455	145	na
29	GCF_029541605.1	PRJNA224116	SAMN33774569	na	na	190893	190893	Vibrio coralliilyticus	strain=Rb102	na	latest	Complete Genome	Major	Full	2023-04-03	ASM2954160v1	Dalian Ocean University	GCA_029541605.1	identical	https://ftp.ncbi.nlm.nih.gov/genomes/all/GCF/029/541/605/GCF_029541605.1_ASM2954160v1	na	na	na	haploid	bacteria	5758353	5758353	45.5	3	3	3	NCBI RefSeq	NCBI Prokaryotic Genome Annotation Pipeline (PGAP)	2023-03-04	5317	5131	152	na
30	GCF_000176135.1	PRJNA224116	SAMN02393819	ACZN00000000.1	na	675814	190893	Vibrio coralliilyticus ATCC BAA-450	strain=ATCC BAA-450	na	latest	Contig	Major	Full	2009-10-06	ASM17613v1	Los Alamos National Laboratory (LANL), National Microbial Pathogen Data Resource (NMPDR)	GCA_000176135.1	identical	https://ftp.ncbi.nlm.nih.gov/genomes/all/GCF/000/176/135/GCF_000176135.1_ASM17613v1	na	assembly from type material	na	haploid	bacteria	5680628	5680628	45.5	0	20	20	NCBI RefSeq	NCBI Prokaryotic Genome Annotation Pipeline (PGAP)	12/18/22	5238	5037	126	22158392
31	GCF_000195475.1	PRJNA224116	SAMN02469785	AEQS00000000.1	na	909421	190893	Vibrio coralliilyticus P1	strain=P1	na	latest	Contig	Major	Full	2011-04-08	ASM19547v2	Federal University of Rio de Janeiro	GCA_000195475.2	identical	https://ftp.ncbi.nlm.nih.gov/genomes/all/GCF/000/195/475/GCF_000195475.1_ASM19547v2	na	na	na	haploid	bacteria	5513256	5513256	45.5	0	255	255	NCBI RefSeq	NCBI Prokaryotic Genome Annotation Pipeline (PGAP)	2023-05-04	5265	5082	63	21451583
32	GCF_002742585.1	PRJNA224116	SAMN07961445	AUTV00000000.1	na	1353535	190893	Vibrio coralliilyticus NA0301	strain=NA0301	na	latest	Scaffold	Major	Full	2017-11-02	ASM274258v1	Vibrio coralliilyticus strain NA0301	GCA_002742585.1	identical	https://ftp.ncbi.nlm.nih.gov/genomes/all/GCF/002/742/585/GCF_002742585.1_ASM274258v1	na	na	na	haploid	bacteria	5688956	5688916	45.5	0	43	47	NCBI RefSeq	NCBI Prokaryotic Genome Annotation Pipeline (PGAP)	03/25/23	5302	5153	99	na
33	GCF_011212705.1	PRJNA224116	SAMN02304133	na	na	1384040	190893	Vibrio coralliilyticus OCN008	strain=OCN008	na	latest	Complete Genome	Major	Full	2020-03-12	ASM1121270v1	Indiana University	GCA_011212705.1	identical	https://ftp.ncbi.nlm.nih.gov/genomes/all/GCF/011/212/705/GCF_011212705.1_ASM1121270v1	na	na	na	haploid	bacteria	5634694	5634694	45.5	3	3	3	NCBI RefSeq	NCBI Prokaryotic Genome Annotation Pipeline (PGAP)	03/25/23	5270	5045	154	na

### Sheet: OrthoANI_Results
		1	2	3	4	5	6	7	8	9	10	11	12	13	14	15	16	17	18	19	20	21	22	23	24	25	26	27	28	29	30	31	32	33
		Vibrio coralliilyticus OCN014	Vibrio coralliilyticus RE98	Vibrio coralliilyticus S2043	Vibrio coralliilyticus RE22	Vibrio coralliilyticus 58	Vibrio coralliilyticus RE87	Vibrio coralliilyticus 080116A	Vibrio coralliilyticus AIC-7	Vibrio coralliilyticus RE22	Vibrio coralliilyticus RE90	Vibrio coralliilyticus 09-121-3	Vibrio coralliilyticus 081216C	Vibrio coralliilyticus ATCC 19105	Vibrio coralliilyticus X00-12-4	Vibrio coralliilyticus 071316B	Vibrio coralliilyticus C154	Vibrio coralliilyticus AIC-5	Vibrio coralliilyticus OfT6-21	Vibrio coralliilyticus CN26H-1	Vibrio coralliilyticus MCA-25	Vibrio coralliilyticus OfT7-21	Vibrio coralliilyticus MCA-32	Vibrio coralliilyticus CN52H-1	Vibrio coralliilyticus OfT6-17	Vibrio coralliilyticus S2052	Vibrio coralliilyticus Vic-OC-068	Vibrio coralliilyticus H1	Vibrio coralliilyticus SCSIO 43001	Vibrio coralliilyticus Rb102	Vibrio coralliilyticus ATCC BAA-450	Vibrio coralliilyticus P1	Vibrio coralliilyticus NA0301	Vibrio coralliilyticus OCN008
1	Vibrio coralliilyticus OCN014	1	0.97218	0.96595	0.97076	0.96188	0.97077	0.97059	0.96686	0.97098	0.9727	0.96748	0.97023	0.96874	0.97264	0.97128	0.97131	0.96674	0.96969	0.97001	0.9681	0.97167	0.96835	0.9683	0.97011	0.96579	0.96946	0.97077	0.85626	0.97078	0.97074	0.96604	0.97126	0.96909
2	Vibrio coralliilyticus RE98	0.97218	1	0.96661	0.97087	0.96221	0.97143	0.97081	0.97024	0.97064	0.97352	0.96926	0.97071	0.96876	0.99996	0.9701	0.96992	0.96879	0.96849	0.97249	0.96957	0.97075	0.96921	0.97093	0.96872	0.96667	0.97016	0.97142	0.85722	0.97079	0.97311	0.96629	0.97333	0.96931
3	Vibrio coralliilyticus S2043	0.96595	0.96661	1	0.96643	0.96439	0.96635	0.96564	0.97198	0.96595	0.96519	0.97101	0.96618	0.97073	0.96676	0.9671	0.96636	0.97143	0.9685	0.96779	0.96966	0.96793	0.96946	0.96868	0.968	0.99999	0.96799	0.96603	0.85629	0.96587	0.96716	0.97237	0.96615	0.97263
4	Vibrio coralliilyticus RE22	0.97076	0.97087	0.96643	1	0.96185	0.97495	0.9735	0.96766	0.99992	0.96997	0.96831	0.97372	0.96831	0.97088	0.97384	0.97393	0.96792	0.96785	0.97121	0.96919	0.96995	0.9694	0.9678	0.96782	0.96617	0.97264	0.97405	0.85559	0.97037	0.97079	0.96626	0.96974	0.96788
5	Vibrio coralliilyticus 58	0.96188	0.96221	0.96439	0.96185	1	0.9612	0.96119	0.96522	0.96163	0.96072	0.96461	0.96127	0.96442	0.96197	0.96044	0.96072	0.96488	0.9629	0.96245	0.96458	0.9626	0.96451	0.96202	0.9623	0.96493	0.96235	0.9614	0.85823	0.96168	0.96207	0.96428	0.96226	0.96465
6	Vibrio coralliilyticus RE87	0.97077	0.97143	0.96635	0.97495	0.9612	1	0.97312	0.96701	0.9748	0.97053	0.96804	0.97295	0.96909	0.97179	0.97257	0.97278	0.96693	0.96846	0.9703	0.96938	0.97085	0.96989	0.96844	0.96876	0.96582	0.97149	0.97422	0.85665	0.97032	0.97139	0.9675	0.9709	0.96913
7	Vibrio coralliilyticus 080116A	0.97059	0.97081	0.96564	0.9735	0.96119	0.97312	1	0.96783	0.9736	0.96937	0.96785	0.99993	0.96869	0.97119	0.97223	0.97192	0.96746	0.96678	0.97026	0.97015	0.96938	0.97005	0.96722	0.96696	0.96538	0.9712	0.9738	0.85578	0.96967	0.96946	0.96536	0.97125	0.96738
8	Vibrio coralliilyticus AIC-7	0.96686	0.97024	0.97198	0.96766	0.96522	0.96701	0.96783	1	0.96826	0.96735	0.97284	0.96759	0.97147	0.97009	0.96721	0.96674	0.99997	0.97017	0.97003	0.9717	0.96971	0.97156	0.97062	0.96996	0.97158	0.96961	0.96786	0.85542	0.96709	0.96828	0.97248	0.96905	0.97398
9	Vibrio coralliilyticus RE22	0.97098	0.97064	0.96595	0.99992	0.96163	0.9748	0.9736	0.96826	1	0.96979	0.96789	0.97366	0.96815	0.97036	0.97389	0.97377	0.9682	0.96724	0.9709	0.96923	0.96992	0.9699	0.9672	0.96737	0.96616	0.97228	0.97426	0.85554	0.97034	0.97109	0.96662	0.96975	0.96748
10	Vibrio coralliilyticus RE90	0.9727	0.97352	0.96519	0.96997	0.96072	0.97053	0.96937	0.96735	0.96979	1	0.96714	0.96983	0.96764	0.97297	0.96995	0.96922	0.96745	0.96813	0.96949	0.96741	0.97034	0.96703	0.96779	0.96833	0.96459	0.96891	0.96982	0.85453	0.97039	0.9703	0.96559	0.9702	0.96773
11	Vibrio coralliilyticus 09-121-3	0.96748	0.96926	0.97101	0.96831	0.96461	0.96804	0.96785	0.97284	0.96789	0.96714	1	0.968	0.97227	0.96879	0.96765	0.9687	0.97291	0.97105	0.97029	0.97219	0.97069	0.97179	0.97051	0.97088	0.97122	0.96929	0.96679	0.8573	0.96781	0.96927	0.97267	0.97027	0.97354
12	Vibrio coralliilyticus 081216C	0.97023	0.97071	0.96618	0.97372	0.96127	0.97295	0.99993	0.96759	0.97366	0.96983	0.968	1	0.96836	0.97146	0.97216	0.97244	0.96735	0.967	0.97055	0.96986	0.96907	0.96971	0.96751	0.96663	0.96567	0.97157	0.97307	0.85559	0.96978	0.9696	0.96599	0.97099	0.96726
13	Vibrio coralliilyticus ATCC 19105	0.96874	0.96876	0.97073	0.96831	0.96442	0.96909	0.96869	0.97147	0.96815	0.96764	0.97227	0.96836	1	0.96952	0.96905	0.96796	0.97176	0.96848	0.96961	0.97119	0.96924	0.97118	0.97087	0.9695	0.97008	0.96879	0.96883	0.85635	0.96812	0.96851	0.97274	0.96925	0.97396
14	Vibrio coralliilyticus X00-12-4	0.97264	0.99996	0.96676	0.97088	0.96197	0.97179	0.97119	0.97009	0.97036	0.97297	0.96879	0.97146	0.96952	1	0.97005	0.9702	0.9684	0.96868	0.97237	0.96972	0.97057	0.96948	0.97087	0.96917	0.96673	0.97101	0.97142	0.85551	0.97016	0.97342	0.9665	0.9738	0.96952
15	Vibrio coralliilyticus 071316B	0.97128	0.9701	0.9671	0.97384	0.96044	0.97257	0.97223	0.96721	0.97389	0.96995	0.96765	0.97216	0.96905	0.97005	1	0.99955	0.96751	0.96855	0.9698	0.96893	0.97108	0.96907	0.96733	0.9684	0.96564	0.97163	0.9725	0.85436	0.97537	0.97045	0.96603	0.96983	0.96767
16	Vibrio coralliilyticus C154	0.97131	0.96992	0.96636	0.97393	0.96072	0.97278	0.97192	0.96674	0.97377	0.96922	0.9687	0.97244	0.96796	0.9702	0.99955	1	0.96763	0.96872	0.97008	0.96864	0.97091	0.96842	0.96829	0.96897	0.96579	0.97186	0.97233	0.85445	0.97529	0.97047	0.96578	0.97003	0.96789
17	Vibrio coralliilyticus AIC-5	0.96674	0.96879	0.97143	0.96792	0.96488	0.96693	0.96746	0.99997	0.9682	0.96745	0.97291	0.96735	0.97176	0.9684	0.96751	0.96763	1	0.96985	0.96969	0.97132	0.97021	0.97184	0.97037	0.97058	0.97143	0.96902	0.96734	0.85583	0.96692	0.96883	0.97228	0.96847	0.9736
18	Vibrio coralliilyticus OfT6-21	0.96969	0.96849	0.9685	0.96785	0.9629	0.96846	0.96678	0.97017	0.96724	0.96813	0.97105	0.967	0.96848	0.96868	0.96855	0.96872	0.96985	1	0.9705	0.96862	0.99991	0.9688	0.97182	0.99995	0.9685	0.96996	0.96776	0.85553	0.9691	0.96824	0.96978	0.96784	0.97107
19	Vibrio coralliilyticus CN26H-1	0.97001	0.97249	0.96779	0.97121	0.96245	0.9703	0.97026	0.97003	0.9709	0.96949	0.97029	0.97055	0.96961	0.97237	0.9698	0.97008	0.96969	0.9705	1	0.97011	0.97064	0.96999	0.97966	0.97042	0.9675	0.97011	0.97021	0.85568	0.97008	0.98017	0.97039	0.97897	0.97022
20	Vibrio coralliilyticus MCA-25	0.9681	0.96957	0.96966	0.96919	0.96458	0.96938	0.97015	0.9717	0.96923	0.96741	0.97219	0.96986	0.97119	0.96972	0.96893	0.96864	0.97132	0.96862	0.97011	1	0.96991	0.99996	0.97015	0.96884	0.96966	0.97024	0.96938	0.85708	0.96825	0.96966	0.9714	0.97057	0.97178
21	Vibrio coralliilyticus OfT7-21	0.97167	0.97075	0.96793	0.96995	0.9626	0.97085	0.96938	0.96971	0.96992	0.97034	0.97069	0.96907	0.96924	0.97057	0.97108	0.97091	0.97021	0.99991	0.97064	0.96991	1	0.96897	0.97121	0.99988	0.96816	0.97057	0.97005	0.85616	0.97161	0.97132	0.96984	0.97019	0.97063
22	Vibrio coralliilyticus MCA-32	0.96835	0.96921	0.96946	0.9694	0.96451	0.96989	0.97005	0.97156	0.9699	0.96703	0.97179	0.96971	0.97118	0.96948	0.96907	0.96842	0.97184	0.9688	0.96999	0.99996	0.96897	1	0.97083	0.9688	0.96934	0.97031	0.96897	0.85571	0.96818	0.97031	0.97135	0.97042	0.97195
23	Vibrio coralliilyticus CN52H-1	0.9683	0.97093	0.96868	0.9678	0.96202	0.96844	0.96722	0.97062	0.9672	0.96779	0.97051	0.96751	0.97087	0.97087	0.96733	0.96829	0.97037	0.97182	0.97966	0.97015	0.97121	0.97083	1	0.97089	0.9689	0.96975	0.96781	0.8575	0.96844	0.97785	0.97142	0.9763	0.97253
24	Vibrio coralliilyticus OfT6-17	0.97011	0.96872	0.968	0.96782	0.9623	0.96876	0.96696	0.96996	0.96737	0.96833	0.97088	0.96663	0.9695	0.96917	0.9684	0.96897	0.97058	0.99995	0.97042	0.96884	0.99988	0.9688	0.97089	1	0.96832	0.9706	0.96824	0.8557	0.96952	0.96888	0.97042	0.96819	0.97108
25	Vibrio coralliilyticus S2052	0.96579	0.96667	0.99999	0.96617	0.96493	0.96582	0.96538	0.97158	0.96616	0.96459	0.97122	0.96567	0.97008	0.96673	0.96564	0.96579	0.97143	0.9685	0.9675	0.96966	0.96816	0.96934	0.9689	0.96832	1	0.96814	0.96704	0.85593	0.96542	0.96691	0.9719	0.96688	0.97243
26	Vibrio coralliilyticus Vic-OC-068	0.96946	0.97016	0.96799	0.97264	0.96235	0.97149	0.9712	0.96961	0.97228	0.96891	0.96929	0.97157	0.96879	0.97101	0.97163	0.97186	0.96902	0.96996	0.97011	0.97024	0.97057	0.97031	0.96975	0.9706	0.96814	1	0.97243	0.85638	0.96868	0.97006	0.96786	0.97053	0.96909
27	Vibrio coralliilyticus H1	0.97077	0.97142	0.96603	0.97405	0.9614	0.97422	0.9738	0.96786	0.97426	0.96982	0.96679	0.97307	0.96883	0.97142	0.9725	0.97233	0.96734	0.96776	0.97021	0.96938	0.97005	0.96897	0.96781	0.96824	0.96704	0.97243	1	0.85862	0.97001	0.97006	0.96779	0.97042	0.96831
28	Vibrio coralliilyticus SCSIO 43001	0.85626	0.85722	0.85629	0.85559	0.85823	0.85665	0.85578	0.85542	0.85554	0.85453	0.8573	0.85559	0.85635	0.85551	0.85436	0.85445	0.85583	0.85553	0.85568	0.85708	0.85616	0.85571	0.8575	0.8557	0.85593	0.85638	0.85862	1	0.85691	0.85762	0.85567	0.85524	0.85662
29	Vibrio coralliilyticus Rb102	0.97078	0.97079	0.96587	0.97037	0.96168	0.97032	0.96967	0.96709	0.97034	0.97039	0.96781	0.96978	0.96812	0.97016	0.97537	0.97529	0.96692	0.9691	0.97008	0.96825	0.97161	0.96818	0.96844	0.96952	0.96542	0.96868	0.97001	0.85691	1	0.97075	0.96563	0.96938	0.96897
30	Vibrio coralliilyticus ATCC BAA-450	0.97074	0.97311	0.96716	0.97079	0.96207	0.97139	0.96946	0.96828	0.97109	0.9703	0.96927	0.9696	0.96851	0.97342	0.97045	0.97047	0.96883	0.96824	0.98017	0.96966	0.97132	0.97031	0.97785	0.96888	0.96691	0.97006	0.97006	0.85762	0.97075	1	0.96776	0.9798	0.96988
31	Vibrio coralliilyticus P1	0.96604	0.96629	0.97237	0.96626	0.96428	0.9675	0.96536	0.97248	0.96662	0.96559	0.97267	0.96599	0.97274	0.9665	0.96603	0.96578	0.97228	0.96978	0.97039	0.9714	0.96984	0.97135	0.97142	0.97042	0.9719	0.96786	0.96779	0.85567	0.96563	0.96776	1	0.96745	0.97431
32	Vibrio coralliilyticus NA0301	0.97126	0.97333	0.96615	0.96974	0.96226	0.9709	0.97125	0.96905	0.96975	0.9702	0.97027	0.97099	0.96925	0.9738	0.96983	0.97003	0.96847	0.96784	0.97897	0.97057	0.97019	0.97042	0.9763	0.96819	0.96688	0.97053	0.97042	0.85524	0.96938	0.9798	0.96745	1	0.96924
33	Vibrio coralliilyticus OCN008	0.96909	0.96931	0.97263	0.96788	0.96465	0.96913	0.96738	0.97398	0.96748	0.96773	0.97354	0.96726	0.97396	0.96952	0.96767	0.96789	0.9736	0.97107	0.97022	0.97178	0.97063	0.97195	0.97253	0.97108	0.97243	0.96909	0.96831	0.85662	0.96897	0.96988	0.97431	0.96924	1

### Sheet: Description
Description
Genome_Assemblies	Contains all information about Vibrio coralliilyticus genome assemblies retrieved from NCBI Genomes.
OrthoANI_Results	Contains the results of all against all OrthoANI of Vibrio coralliilyticus genomes.
Highlighted in yellow are the strains that were removed from the data set.
