## Supplementary material for "A T6SS in the coral pathogen *Vibrio coralliilyticus* secretes an arsenal of anti-eukaryotic effectors and contributes to virulence": Dataset S6

### Sheet: Identified_Proteins
Genome_ID	Genome_Name	Genomic_Accession	Start	End	Strand	Protein_Accession	Description	Length	Query	Start	End	Evalue
1	Vibrio coralliilyticus OCN014	NZ_CP009264.1	575403	575969	+	WP_006957348.1	hypothetical protein	188	WP_006957348.1	1	188	4.26e-145
1	Vibrio coralliilyticus OCN014	NZ_CP009264.1	2253131	2254333	-	WP_021457154.1	hypothetical protein	400	WP_006959328.1	1	400	0
1	Vibrio coralliilyticus OCN014	NZ_CP009265.1	1479598	1480788	+	WP_040122069.1	hypothetical protein	396	WP_006959328.1	8	388	4.57e-107
1	Vibrio coralliilyticus OCN014	NZ_CP009265.1	1600448	1601485	+	WP_040122146.1	hypothetical protein	345	WP_006959836.1	1	345	0
1	Vibrio coralliilyticus OCN014	NZ_CP009265.1	1704975	1705589	+	WP_006960006.1	YopT-type cysteine protease domain-containing protein	204	WP_006960006.1	1	204	5.52e-158
1	Vibrio coralliilyticus OCN014	NZ_CP009265.1	938609	939805	-	WP_040121739.1	hypothetical protein	398	WP_006961218.1	1	398	0
1	Vibrio coralliilyticus OCN014	NZ_CP009264.1	1494688	1495830	-	WP_038511438.1	gamma-glutamyl-gamma-aminobutyrate hydrolase family protein	380	WP_006962231.1	1	380	0
1	Vibrio coralliilyticus OCN014	NZ_CP009265.1	1709490	1710740	+	WP_006960021.1	hypothetical protein	416	WP_006962597.1	1	415	0
1	Vibrio coralliilyticus OCN014	NZ_CP009264.1	1175318	1176628	-	WP_038510926.1	hypothetical protein	436	WP_006962597.1	1	436	0
2	Vibrio coralliilyticus RE98	NZ_CP009617.1	2511898	2512464	-	WP_006957348.1	hypothetical protein	188	WP_006957348.1	1	188	4.26e-145
2	Vibrio coralliilyticus RE98	NZ_CP009617.1	889743	890945	+	WP_021457154.1	hypothetical protein	400	WP_006959328.1	1	400	0
2	Vibrio coralliilyticus RE98	NZ_CP009618.1	156010	157200	-	WP_043009777.1	hypothetical protein	396	WP_006959328.1	8	388	9.45e-107
2	Vibrio coralliilyticus RE98	NZ_CP009618.1	37591	38628	-	WP_021456190.1	hypothetical protein	345	WP_006959836.1	1	345	0
2	Vibrio coralliilyticus RE98	NZ_CP009618.1	1850959	1851573	-	WP_006960006.1	YopT-type cysteine protease domain-containing protein	204	WP_006960006.1	1	204	5.52e-158
2	Vibrio coralliilyticus RE98	NZ_CP009618.1	694611	695807	+	WP_043010161.1	hypothetical protein	398	WP_006961218.1	1	398	0
2	Vibrio coralliilyticus RE98	NZ_CP009618.1	173569	174876	-	WP_006961766.1	hypothetical protein	435	WP_006961766.1	1	435	0
2	Vibrio coralliilyticus RE98	NZ_CP009617.1	1597343	1598485	+	WP_043008048.1	gamma-glutamyl-gamma-aminobutyrate hydrolase family protein	380	WP_006962231.1	1	380	0
2	Vibrio coralliilyticus RE98	NZ_CP009618.1	1845808	1847058	-	WP_006960021.1	hypothetical protein	416	WP_006962597.1	1	415	0
2	Vibrio coralliilyticus RE98	NZ_CP009617.1	1910259	1911569	+	WP_006962597.1	hypothetical protein	436	WP_006962597.1	1	436	0
3	Vibrio coralliilyticus S2043	NZ_JXXS01000023.1	212	778	+	WP_006957348.1	hypothetical protein	188	WP_006957348.1	1	188	4.26e-145
3	Vibrio coralliilyticus S2043	NZ_JXXS01000025.1	222003	223205	-	WP_021457154.1	hypothetical protein	400	WP_006959328.1	1	400	0
3	Vibrio coralliilyticus S2043	NZ_JXXS01000020.1	251576	252766	-	WP_045986426.1	hypothetical protein	396	WP_006959328.1	8	388	8.95e-107
3	Vibrio coralliilyticus S2043	NZ_JXXS01000020.1	135918	136958	-	WP_045986363.1	hypothetical protein	346	WP_006959836.1	1	346	0
3	Vibrio coralliilyticus S2043	NZ_JXXS01000020.1	32618	33232	-	WP_019277357.1	YopT-type cysteine protease domain-containing protein	204	WP_006960006.1	1	204	6.73e-158
3	Vibrio coralliilyticus S2043	NZ_JXXS01000006.1	149120	150316	-	WP_045985120.1	hypothetical protein	398	WP_006961218.1	1	398	0
3	Vibrio coralliilyticus S2043	NZ_JXXS01000020.1	268682	269989	-	WP_045986436.1	hypothetical protein	435	WP_006961766.1	1	435	0
3	Vibrio coralliilyticus S2043	NZ_JXXS01000019.1	464487	465629	-	WP_045984613.1	gamma-glutamyl-gamma-aminobutyrate hydrolase family protein	380	WP_006962231.1	1	380	0
3	Vibrio coralliilyticus S2043	NZ_JXXS01000019.1	145873	147183	-	WP_045984791.1	hypothetical protein	436	WP_006962597.1	1	436	0
3	Vibrio coralliilyticus S2043	NZ_JXXS01000020.1	28074	29324	-	WP_045986294.1	hypothetical protein	416	WP_006962597.1	1	415	0
3	Vibrio coralliilyticus S2043	NZ_JXXS01000020.1	4893	5648	+	WP_141650583.1	hypothetical protein	251	WP_141650583.1	1	251	0
5	Vibrio coralliilyticus 58	NZ_CP016556.1	2770962	2771528	+	WP_006957348.1	hypothetical protein	188	WP_006957348.1	1	188	4.26e-145
5	Vibrio coralliilyticus 58	NZ_CP016556.1	980541	981743	-	WP_021457154.1	hypothetical protein	400	WP_006959328.1	1	400	0
5	Vibrio coralliilyticus 58	NZ_CP016557.1	1243565	1244722	-	WP_231115524.1	hypothetical protein	385	WP_006959328.1	8	381	1.43e-104
5	Vibrio coralliilyticus 58	NZ_CP016557.1	1117779	1118816	-	WP_064486825.1	hypothetical protein	345	WP_006959836.1	1	345	0
5	Vibrio coralliilyticus 58	NZ_CP016557.1	1011908	1012522	-	WP_065742357.1	YopT-type cysteine protease domain-containing protein	204	WP_006960006.1	1	204	7.09e-154
5	Vibrio coralliilyticus 58	NZ_CP016557.1	1777034	1778230	+	WP_065742848.1	hypothetical protein	398	WP_006961218.1	1	398	0
5	Vibrio coralliilyticus 58	NZ_CP016556.1	258777	259919	-	WP_065740102.1	gamma-glutamyl-gamma-aminobutyrate hydrolase family protein	380	WP_006962231.1	1	380	0
5	Vibrio coralliilyticus 58	NZ_CP016556.1	3400530	3401840	-	WP_065741630.1	hypothetical protein	436	WP_006962597.1	1	436	0
5	Vibrio coralliilyticus 58	NZ_CP016557.1	521635	522945	+	WP_065742095.1	hypothetical protein	436	WP_006962597.1	1	436	0
5	Vibrio coralliilyticus 58	NZ_CP016557.1	1004426	1005682	-	WP_065742348.1	hypothetical protein	418	WP_006962597.1	1	412	0
5	Vibrio coralliilyticus 58	NZ_CP016557.1	983725	984480	+	WP_155759920.1	hypothetical protein	251	WP_141650583.1	1	251	0
6	Vibrio coralliilyticus RE87	NZ_NRHY01000015.1	7242	7808	+	WP_006957348.1	hypothetical protein	188	WP_006957348.1	1	188	4.26e-145
6	Vibrio coralliilyticus RE87	NZ_NRHY01000003.1	294740	295942	-	WP_021457154.1	hypothetical protein	400	WP_006959328.1	1	400	0
6	Vibrio coralliilyticus RE87	NZ_NRHY01000001.1	779624	780826	+	WP_095559920.1	hypothetical protein	400	WP_006959328.1	6	399	2.58e-103
6	Vibrio coralliilyticus RE87	NZ_NRHY01000001.1	903325	904362	+	WP_006959836.1	hypothetical protein	345	WP_006959836.1	1	345	0
6	Vibrio coralliilyticus RE87	NZ_NRHY01000001.1	1007247	1007861	+	WP_095560051.1	YopT-type cysteine protease domain-containing protein	204	WP_006960006.1	1	204	1.29e-157
6	Vibrio coralliilyticus RE87	NZ_NRHY01000001.1	231567	232763	-	WP_095559615.1	hypothetical protein	398	WP_006961218.1	1	398	0
6	Vibrio coralliilyticus RE87	NZ_NRHY01000001.1	761943	763250	+	WP_006961766.1	hypothetical protein	435	WP_006961766.1	1	435	0
6	Vibrio coralliilyticus RE87	NZ_NRHY01000002.1	39317	40459	+	WP_095560138.1	gamma-glutamyl-gamma-aminobutyrate hydrolase family protein	380	WP_006962231.1	1	380	0
6	Vibrio coralliilyticus RE87	NZ_NRHY01000002.1	363647	364957	+	WP_006962597.1	hypothetical protein	436	WP_006962597.1	1	436	0
6	Vibrio coralliilyticus RE87	NZ_NRHY01000001.1	1011760	1013010	+	WP_095560055.1	hypothetical protein	416	WP_006962597.1	1	415	0
7	Vibrio coralliilyticus 080116A	NZ_NRHV01000030.1	7094	7660	+	WP_006957348.1	hypothetical protein	188	WP_006957348.1	1	188	4.26e-145
7	Vibrio coralliilyticus 080116A	NZ_NRHV01000001.1	822395	823597	+	WP_064486743.1	hypothetical protein	400	WP_006959328.1	6	399	4.37e-104
7	Vibrio coralliilyticus 080116A	NZ_NRHV01000006.1	194614	195816	-	WP_095572211.1	hypothetical protein	400	WP_006959328.1	1	400	0
7	Vibrio coralliilyticus 080116A	NZ_NRHV01000001.1	942584	943621	+	WP_095571208.1	hypothetical protein	345	WP_006959836.1	1	345	0
7	Vibrio coralliilyticus 080116A	NZ_NRHV01000001.1	1049020	1049634	+	WP_006960006.1	YopT-type cysteine protease domain-containing protein	204	WP_006960006.1	1	204	5.52e-158
7	Vibrio coralliilyticus 080116A	NZ_NRHV01000001.1	317521	318717	-	WP_095571357.1	hypothetical protein	398	WP_006961218.1	1	398	0
7	Vibrio coralliilyticus 080116A	NZ_NRHV01000001.1	805173	806480	+	WP_095571127.1	hypothetical protein	435	WP_006961766.1	1	435	0
7	Vibrio coralliilyticus 080116A	NZ_NRHV01000005.1	38397	39539	+	WP_095571993.1	gamma-glutamyl-gamma-aminobutyrate hydrolase family protein	380	WP_006962231.1	1	380	0
7	Vibrio coralliilyticus 080116A	NZ_NRHV01000001.1	1053535	1054785	+	WP_064486888.1	hypothetical protein	416	WP_006962597.1	1	415	0
7	Vibrio coralliilyticus 080116A	NZ_NRHV01000010.1	104143	105453	-	WP_095572654.1	hypothetical protein	436	WP_006962597.1	1	436	0
7	Vibrio coralliilyticus 080116A	NZ_NRHV01000001.1	1074483	1075238	-	WP_143695606.1	hypothetical protein	251	WP_141650583.1	1	251	0
8	Vibrio coralliilyticus AIC-7	NZ_NRQO01000029.1	7104	7670	+	WP_006957348.1	hypothetical protein	188	WP_006957348.1	1	188	4.26e-145
8	Vibrio coralliilyticus AIC-7	NZ_NRQO01000012.1	112456	113658	-	WP_021457154.1	hypothetical protein	400	WP_006959328.1	1	400	0
8	Vibrio coralliilyticus AIC-7	NZ_NRQO01000001.1	430072	431334	-	WP_253822799.1	hypothetical protein	420	WP_006959328.1	26	419	9.06e-104
8	Vibrio coralliilyticus AIC-7	NZ_NRQO01000001.1	312202	313239	-	WP_006959836.1	hypothetical protein	345	WP_006959836.1	1	345	0
8	Vibrio coralliilyticus AIC-7	NZ_NRQO01000001.1	210445	211059	-	WP_006960006.1	YopT-type cysteine protease domain-containing protein	204	WP_006960006.1	1	204	5.52e-158
8	Vibrio coralliilyticus AIC-7	NZ_NRQO01000001.1	895664	896860	+	WP_095663716.1	hypothetical protein	398	WP_006961218.1	1	398	0
8	Vibrio coralliilyticus AIC-7	NZ_NRQO01000001.1	447187	448494	-	WP_095663452.1	hypothetical protein	435	WP_006961766.1	1	435	0
8	Vibrio coralliilyticus AIC-7	NZ_NRQO01000021.1	8966	10267	-	WP_095666045.1	hypothetical protein	433	WP_006961766.1	1	433	0
8	Vibrio coralliilyticus AIC-7	NZ_NRQO01000002.1	286205	287347	+	WP_095664056.1	gamma-glutamyl-gamma-aminobutyrate hydrolase family protein	380	WP_006962231.1	1	380	0
8	Vibrio coralliilyticus AIC-7	NZ_NRQO01000001.1	205886	207136	-	WP_006960021.1	hypothetical protein	416	WP_006962597.1	1	415	0
8	Vibrio coralliilyticus AIC-7	NZ_NRQO01000006.1	209618	210928	-	WP_019275075.1	hypothetical protein	436	WP_006962597.1	1	436	0
8	Vibrio coralliilyticus AIC-7	NZ_NRQO01000001.1	182703	183458	+	WP_141650583.1	hypothetical protein	251	WP_141650583.1	1	251	0
9	Vibrio coralliilyticus RE22	NZ_CP031472.1	1817151	1817717	-	WP_064487919.1	hypothetical protein	188	WP_006957348.1	1	188	2.09e-144
9	Vibrio coralliilyticus RE22	NZ_CP031472.1	125343	126545	+	WP_021457154.1	hypothetical protein	400	WP_006959328.1	1	400	0
9	Vibrio coralliilyticus RE22	NZ_CP031473.1	1334698	1335900	-	WP_064486743.1	hypothetical protein	400	WP_006959328.1	6	399	4.37e-104
9	Vibrio coralliilyticus RE22	NZ_CP031473.1	1212748	1213785	-	WP_064486825.1	hypothetical protein	345	WP_006959836.1	1	345	0
9	Vibrio coralliilyticus RE22	NZ_CP031473.1	1108121	1108735	-	WP_006960006.1	YopT-type cysteine protease domain-containing protein	204	WP_006960006.1	1	204	5.52e-158
9	Vibrio coralliilyticus RE22	NZ_CP031473.1	1886722	1887918	+	WP_064486432.1	hypothetical protein	398	WP_006961218.1	1	398	0
9	Vibrio coralliilyticus RE22	NZ_CP031472.1	832434	833576	+	WP_064487368.1	gamma-glutamyl-gamma-aminobutyrate hydrolase family protein	380	WP_006962231.1	1	380	0
9	Vibrio coralliilyticus RE22	NZ_CP031473.1	1102970	1104220	-	WP_064486888.1	hypothetical protein	416	WP_006962597.1	1	415	0
9	Vibrio coralliilyticus RE22	NZ_CP031472.1	1207952	1209262	+	WP_064487599.1	hypothetical protein	436	WP_006962597.1	1	436	0
10	Vibrio coralliilyticus RE90	NZ_VTYR01000019.1	295	861	+	WP_006957348.1	hypothetical protein	188	WP_006957348.1	1	188	4.26e-145
10	Vibrio coralliilyticus RE90	NZ_VTYR01000005.1	93636	94838	+	WP_021457154.1	hypothetical protein	400	WP_006959328.1	1	400	0
10	Vibrio coralliilyticus RE90	NZ_VTYR01000007.1	130001	131191	-	WP_040122069.1	hypothetical protein	396	WP_006959328.1	8	388	4.57e-107
10	Vibrio coralliilyticus RE90	NZ_VTYR01000004.1	3636	4673	+	WP_021456190.1	hypothetical protein	345	WP_006959836.1	1	345	0
10	Vibrio coralliilyticus RE90	NZ_VTYR01000004.1	107567	108181	+	WP_019277357.1	YopT-type cysteine protease domain-containing protein	204	WP_006960006.1	1	204	6.73e-158
10	Vibrio coralliilyticus RE90	NZ_VTYR01000001.1	315691	316887	-	WP_171339450.1	hypothetical protein	398	WP_006961218.1	1	398	0
10	Vibrio coralliilyticus RE90	NZ_VTYR01000007.1	154169	155476	-	WP_006961766.1	hypothetical protein	435	WP_006961766.1	1	435	0
10	Vibrio coralliilyticus RE90	NZ_VTYR01000010.1	269665	270807	+	WP_171340982.1	gamma-glutamyl-gamma-aminobutyrate hydrolase family protein	380	WP_006962231.1	1	380	0
10	Vibrio coralliilyticus RE90	NZ_VTYR01000004.1	112081	113331	+	WP_006960021.1	hypothetical protein	416	WP_006962597.1	1	415	0
10	Vibrio coralliilyticus RE90	NZ_VTYR01000021.1	66956	68266	+	WP_006962597.1	hypothetical protein	436	WP_006962597.1	1	436	0
11	Vibrio coralliilyticus 09-121-3	NZ_VTXP01000004.1	481755	482321	-	WP_006957348.1	hypothetical protein	188	WP_006957348.1	1	188	4.26e-145
11	Vibrio coralliilyticus 09-121-3	NZ_VTXP01000003.1	345804	347006	-	WP_171352213.1	hypothetical protein	400	WP_006959328.1	1	400	0
11	Vibrio coralliilyticus 09-121-3	NZ_VTXP01000001.1	242472	243734	+	WP_253816585.1	hypothetical protein	420	WP_006959328.1	26	419	1.89e-103
11	Vibrio coralliilyticus 09-121-3	NZ_VTXP01000001.1	363725	364762	+	WP_171351637.1	hypothetical protein	345	WP_006959836.1	1	345	0
11	Vibrio coralliilyticus 09-121-3	NZ_VTXP01000001.1	468244	468858	+	WP_006960006.1	YopT-type cysteine protease domain-containing protein	204	WP_006960006.1	1	204	5.52e-158
11	Vibrio coralliilyticus 09-121-3	NZ_VTXP01000002.1	294751	295947	+	WP_171351941.1	hypothetical protein	398	WP_006961218.1	1	398	0
11	Vibrio coralliilyticus 09-121-3	NZ_VTXP01000001.1	217807	219114	+	WP_171351561.1	hypothetical protein	435	WP_006961766.1	1	435	0
11	Vibrio coralliilyticus 09-121-3	NZ_VTXP01000005.1	38082	39224	+	WP_171352621.1	gamma-glutamyl-gamma-aminobutyrate hydrolase family protein	380	WP_006962231.1	1	380	0
11	Vibrio coralliilyticus 09-121-3	NZ_VTXP01000001.1	472759	474009	+	WP_006960021.1	hypothetical protein	416	WP_006962597.1	1	415	0
11	Vibrio coralliilyticus 09-121-3	NZ_VTXP01000005.1	419248	420558	+	WP_171352812.1	hypothetical protein	436	WP_006962597.1	1	436	0
11	Vibrio coralliilyticus 09-121-3	NZ_VTXP01000001.1	497803	498558	-	WP_141650583.1	hypothetical protein	251	WP_141650583.1	1	251	0
12	Vibrio coralliilyticus 081216C	NZ_VTYE01000003.1	294534	295100	+	WP_006957348.1	hypothetical protein	188	WP_006957348.1	1	188	4.26e-145
12	Vibrio coralliilyticus 081216C	NZ_VTYE01000018.1	78766	79968	-	WP_064486743.1	hypothetical protein	400	WP_006959328.1	6	399	4.37e-104
12	Vibrio coralliilyticus 081216C	NZ_VTYE01000002.1	422331	423533	+	WP_095572211.1	hypothetical protein	400	WP_006959328.1	1	400	0
12	Vibrio coralliilyticus 081216C	NZ_VTYE01000005.1	39377	40414	+	WP_095571208.1	hypothetical protein	345	WP_006959836.1	1	345	0
12	Vibrio coralliilyticus 081216C	NZ_VTYE01000005.1	145813	146427	+	WP_006960006.1	YopT-type cysteine protease domain-containing protein	204	WP_006960006.1	1	204	5.52e-158
12	Vibrio coralliilyticus 081216C	NZ_VTYE01000001.1	86079	87275	+	WP_095571357.1	hypothetical protein	398	WP_006961218.1	1	398	0
12	Vibrio coralliilyticus 081216C	NZ_VTYE01000018.1	95883	97190	-	WP_095571127.1	hypothetical protein	435	WP_006961766.1	1	435	0
12	Vibrio coralliilyticus 081216C	NZ_VTYE01000006.1	26720	27862	+	WP_095571993.1	gamma-glutamyl-gamma-aminobutyrate hydrolase family protein	380	WP_006962231.1	1	380	0
12	Vibrio coralliilyticus 081216C	NZ_VTYE01000005.1	150328	151578	+	WP_064486888.1	hypothetical protein	416	WP_006962597.1	1	415	0
12	Vibrio coralliilyticus 081216C	NZ_VTYE01000010.1	96816	98126	-	WP_095572654.1	hypothetical protein	436	WP_006962597.1	1	436	0
12	Vibrio coralliilyticus 081216C	NZ_VTYE01000005.1	171276	172031	-	WP_143695606.1	hypothetical protein	251	WP_141650583.1	1	251	0
13	Vibrio coralliilyticus ATCC 19105	NZ_VTXA01000010.1	194738	195304	-	WP_006957348.1	hypothetical protein	188	WP_006957348.1	1	188	4.26e-145
13	Vibrio coralliilyticus ATCC 19105	NZ_VTXA01000005.1	267431	268633	-	WP_021457154.1	hypothetical protein	400	WP_006959328.1	1	400	0
13	Vibrio coralliilyticus ATCC 19105	NZ_VTXA01000003.1	426324	427514	-	WP_038160409.1	hypothetical protein	396	WP_006959328.1	8	388	1.29e-106
13	Vibrio coralliilyticus ATCC 19105	NZ_VTXA01000003.1	295592	296629	-	WP_019277439.1	hypothetical protein	345	WP_006959836.1	1	345	0
13	Vibrio coralliilyticus ATCC 19105	NZ_VTXA01000003.1	190171	190785	-	WP_019277357.1	YopT-type cysteine protease domain-containing protein	204	WP_006960006.1	1	204	6.73e-158
13	Vibrio coralliilyticus ATCC 19105	NZ_VTXA01000004.1	170251	171192	+	WP_235202643.1	hypothetical protein	313	WP_006961218.1	1	313	0
13	Vibrio coralliilyticus ATCC 19105	NZ_VTXA01000003.1	443429	444736	-	WP_038160365.1	hypothetical protein	435	WP_006961766.1	1	435	0
13	Vibrio coralliilyticus ATCC 19105	NZ_VTXA01000025.1	22050	23192	+	WP_038163294.1	gamma-glutamyl-gamma-aminobutyrate hydrolase family protein	380	WP_006962231.1	1	380	0
13	Vibrio coralliilyticus ATCC 19105	NZ_VTXA01000003.1	182819	184075	-	WP_038157047.1	hypothetical protein	418	WP_006962597.1	1	412	0
13	Vibrio coralliilyticus ATCC 19105	NZ_VTXA01000002.1	321958	323268	+	WP_038158327.1	hypothetical protein	436	WP_006962597.1	1	436	0
13	Vibrio coralliilyticus ATCC 19105	NZ_VTXA01000001.1	84158	85468	+	WP_038162932.1	hypothetical protein	436	WP_006962597.1	1	436	0
13	Vibrio coralliilyticus ATCC 19105	NZ_VTXA01000003.1	159628	160383	+	WP_141650583.1	hypothetical protein	251	WP_141650583.1	1	251	0
14	Vibrio coralliilyticus X00-12-4	NZ_VTYS01000004.1	224869	225435	+	WP_006957348.1	hypothetical protein	188	WP_006957348.1	1	188	4.26e-145
14	Vibrio coralliilyticus X00-12-4	NZ_VTYS01000024.1	21760	22962	+	WP_021457154.1	hypothetical protein	400	WP_006959328.1	1	400	0
14	Vibrio coralliilyticus X00-12-4	NZ_VTYS01000011.1	69338	70528	+	WP_043009777.1	hypothetical protein	396	WP_006959328.1	8	388	9.45e-107
14	Vibrio coralliilyticus X00-12-4	NZ_VTYS01000042.1	25607	26644	+	WP_021456190.1	hypothetical protein	345	WP_006959836.1	1	345	0
14	Vibrio coralliilyticus X00-12-4	NZ_VTYS01000003.1	84202	84816	+	WP_006960006.1	YopT-type cysteine protease domain-containing protein	204	WP_006960006.1	1	204	5.52e-158
14	Vibrio coralliilyticus X00-12-4	NZ_VTYS01000013.1	36417	37613	+	WP_043010161.1	hypothetical protein	398	WP_006961218.1	1	398	0
14	Vibrio coralliilyticus X00-12-4	NZ_VTYS01000011.1	51662	52969	+	WP_006961766.1	hypothetical protein	435	WP_006961766.1	1	435	0
14	Vibrio coralliilyticus X00-12-4	NZ_VTYS01000039.1	21883	23025	-	WP_043008048.1	gamma-glutamyl-gamma-aminobutyrate hydrolase family protein	380	WP_006962231.1	1	380	0
14	Vibrio coralliilyticus X00-12-4	NZ_VTYS01000003.1	88717	89967	+	WP_006960021.1	hypothetical protein	416	WP_006962597.1	1	415	0
14	Vibrio coralliilyticus X00-12-4	NZ_VTYS01000029.1	66365	67675	+	WP_006962597.1	hypothetical protein	436	WP_006962597.1	1	436	0
15	Vibrio coralliilyticus 071316B	NZ_VTYG01000005.1	366707	367273	+	WP_006957348.1	hypothetical protein	188	WP_006957348.1	1	188	4.26e-145
15	Vibrio coralliilyticus 071316B	NZ_VTYG01000009.1	317901	319103	-	WP_021457154.1	hypothetical protein	400	WP_006959328.1	1	400	0
15	Vibrio coralliilyticus 071316B	NZ_VTYG01000001.1	74816	76018	+	WP_171346611.1	hypothetical protein	400	WP_006959328.1	6	399	4.63e-103
15	Vibrio coralliilyticus 071316B	NZ_VTYG01000001.1	195826	196863	+	WP_006959836.1	hypothetical protein	345	WP_006959836.1	1	345	0
15	Vibrio coralliilyticus 071316B	NZ_VTYG01000001.1	300347	300961	+	WP_019277357.1	YopT-type cysteine protease domain-containing protein	204	WP_006960006.1	1	204	6.73e-158
15	Vibrio coralliilyticus 071316B	NZ_VTYG01000007.1	307011	308207	-	WP_099607807.1	hypothetical protein	398	WP_006961218.1	1	398	0
15	Vibrio coralliilyticus 071316B	NZ_VTYG01000001.1	57142	58449	+	WP_006961766.1	hypothetical protein	435	WP_006961766.1	1	435	0
15	Vibrio coralliilyticus 071316B	NZ_VTYG01000006.1	38868	40010	+	WP_171347620.1	gamma-glutamyl-gamma-aminobutyrate hydrolase family protein	380	WP_006962231.1	1	380	0
15	Vibrio coralliilyticus 071316B	NZ_VTYG01000006.1	347053	348363	+	WP_064487599.1	hypothetical protein	436	WP_006962597.1	1	436	0
15	Vibrio coralliilyticus 071316B	NZ_VTYG01000001.1	304862	306112	+	WP_171346717.1	hypothetical protein	416	WP_006962597.1	1	415	0
15	Vibrio coralliilyticus 071316B	NZ_VTYG01000001.1	331195	331950	-	WP_141650583.1	hypothetical protein	251	WP_141650583.1	1	251	0
16	Vibrio coralliilyticus C154	NZ_VTYL01000004.1	84839	85405	-	WP_006957348.1	hypothetical protein	188	WP_006957348.1	1	188	4.26e-145
16	Vibrio coralliilyticus C154	NZ_VTYL01000002.1	581288	582490	-	WP_021457154.1	hypothetical protein	400	WP_006959328.1	1	400	0
16	Vibrio coralliilyticus C154	NZ_VTYL01000001.1	412171	413373	-	WP_171346611.1	hypothetical protein	400	WP_006959328.1	6	399	4.63e-103
16	Vibrio coralliilyticus C154	NZ_VTYL01000001.1	291326	292363	-	WP_006959836.1	hypothetical protein	345	WP_006959836.1	1	345	0
16	Vibrio coralliilyticus C154	NZ_VTYL01000001.1	187228	187842	-	WP_019277357.1	YopT-type cysteine protease domain-containing protein	204	WP_006960006.1	1	204	6.73e-158
16	Vibrio coralliilyticus C154	NZ_VTYL01000006.1	20861	22057	+	WP_099607807.1	hypothetical protein	398	WP_006961218.1	1	398	0
16	Vibrio coralliilyticus C154	NZ_VTYL01000001.1	429740	431047	-	WP_006961766.1	hypothetical protein	435	WP_006961766.1	1	435	0
16	Vibrio coralliilyticus C154	NZ_VTYL01000005.1	311118	312260	-	WP_171347620.1	gamma-glutamyl-gamma-aminobutyrate hydrolase family protein	380	WP_006962231.1	1	380	0
16	Vibrio coralliilyticus C154	NZ_VTYL01000005.1	2765	4075	-	WP_064487599.1	hypothetical protein	436	WP_006962597.1	1	436	0
16	Vibrio coralliilyticus C154	NZ_VTYL01000001.1	182077	183327	-	WP_171346717.1	hypothetical protein	416	WP_006962597.1	1	415	0
16	Vibrio coralliilyticus C154	NZ_VTYL01000001.1	156239	156994	+	WP_141650583.1	hypothetical protein	251	WP_141650583.1	1	251	0
17	Vibrio coralliilyticus AIC-5	NZ_VTXB01000010.1	7093	7659	+	WP_006957348.1	hypothetical protein	188	WP_006957348.1	1	188	4.26e-145
17	Vibrio coralliilyticus AIC-5	NZ_VTXB01000005.1	397910	399112	+	WP_021457154.1	hypothetical protein	400	WP_006959328.1	1	400	0
17	Vibrio coralliilyticus AIC-5	NZ_VTXB01000001.1	430072	431334	-	WP_253822799.1	hypothetical protein	420	WP_006959328.1	26	419	9.06e-104
17	Vibrio coralliilyticus AIC-5	NZ_VTXB01000001.1	312202	313239	-	WP_006959836.1	hypothetical protein	345	WP_006959836.1	1	345	0
17	Vibrio coralliilyticus AIC-5	NZ_VTXB01000001.1	210445	211059	-	WP_006960006.1	YopT-type cysteine protease domain-containing protein	204	WP_006960006.1	1	204	5.52e-158
17	Vibrio coralliilyticus AIC-5	NZ_VTXB01000001.1	895664	896860	+	WP_095663716.1	hypothetical protein	398	WP_006961218.1	1	398	0
17	Vibrio coralliilyticus AIC-5	NZ_VTXB01000001.1	447187	448494	-	WP_095663452.1	hypothetical protein	435	WP_006961766.1	1	435	0
17	Vibrio coralliilyticus AIC-5	NZ_VTXB01000027.1	8966	10267	-	WP_095666045.1	hypothetical protein	433	WP_006961766.1	1	433	0
17	Vibrio coralliilyticus AIC-5	NZ_VTXB01000002.1	571775	572917	+	WP_095664056.1	gamma-glutamyl-gamma-aminobutyrate hydrolase family protein	380	WP_006962231.1	1	380	0
17	Vibrio coralliilyticus AIC-5	NZ_VTXB01000001.1	205886	207136	-	WP_006960021.1	hypothetical protein	416	WP_006962597.1	1	415	0
17	Vibrio coralliilyticus AIC-5	NZ_VTXB01000006.1	209899	211209	-	WP_019275075.1	hypothetical protein	436	WP_006962597.1	1	436	0
17	Vibrio coralliilyticus AIC-5	NZ_VTXB01000001.1	182703	183458	+	WP_141650583.1	hypothetical protein	251	WP_141650583.1	1	251	0
18	Vibrio coralliilyticus OfT6-21	NZ_JABSMZ010000022.1	85572	86138	-	WP_006957348.1	hypothetical protein	188	WP_006957348.1	1	188	4.26e-145
18	Vibrio coralliilyticus OfT6-21	NZ_JABSMZ010000001.1	638507	639709	-	WP_021457154.1	hypothetical protein	400	WP_006959328.1	1	400	0
18	Vibrio coralliilyticus OfT6-21	NZ_JABSMZ010000005.1	80443	81645	-	WP_172845154.1	hypothetical protein	400	WP_006959328.1	6	399	4.11e-103
18	Vibrio coralliilyticus OfT6-21	NZ_JABSMZ010000004.1	39974	41011	+	WP_006959836.1	hypothetical protein	345	WP_006959836.1	1	345	0
18	Vibrio coralliilyticus OfT6-21	NZ_JABSMZ010000004.1	143919	144533	+	WP_006960006.1	YopT-type cysteine protease domain-containing protein	204	WP_006960006.1	1	204	5.52e-158
18	Vibrio coralliilyticus OfT6-21	NZ_JABSMZ010000002.1	120396	121592	+	WP_099607807.1	hypothetical protein	398	WP_006961218.1	1	398	0
18	Vibrio coralliilyticus OfT6-21	NZ_JABSMZ010000013.1	143014	144156	-	WP_172845037.1	gamma-glutamyl-gamma-aminobutyrate hydrolase family protein	380	WP_006962231.1	1	380	0
18	Vibrio coralliilyticus OfT6-21	NZ_JABSMZ010000009.1	9771	11081	-	WP_171352812.1	hypothetical protein	436	WP_006962597.1	1	436	0
18	Vibrio coralliilyticus OfT6-21	NZ_JABSMZ010000004.1	148434	149684	+	WP_172847408.1	hypothetical protein	416	WP_006962597.1	1	415	0
18	Vibrio coralliilyticus OfT6-21	NZ_JABSMZ010000004.1	169628	170383	-	WP_172845852.1	hypothetical protein	251	WP_141650583.1	1	251	0
19	Vibrio coralliilyticus CN26H-1	NZ_JABSMV010000025.1	44510	45076	-	WP_006957348.1	hypothetical protein	188	WP_006957348.1	1	188	4.26e-145
19	Vibrio coralliilyticus CN26H-1	NZ_JABSMV010000002.1	417909	419111	-	WP_172856649.1	hypothetical protein	400	WP_006959328.1	1	400	0
19	Vibrio coralliilyticus CN26H-1	NZ_JABSMV010000015.1	98329	99519	+	WP_172857814.1	hypothetical protein	396	WP_006959328.1	8	388	1.1e-106
19	Vibrio coralliilyticus CN26H-1	NZ_JABSMV010000008.1	127460	128497	-	WP_006959836.1	hypothetical protein	345	WP_006959836.1	1	345	0
19	Vibrio coralliilyticus CN26H-1	NZ_JABSMV010000008.1	23947	24561	-	WP_006960006.1	YopT-type cysteine protease domain-containing protein	204	WP_006960006.1	1	204	5.52e-158
19	Vibrio coralliilyticus CN26H-1	NZ_JABSMV010000001.1	294363	295559	-	WP_172855990.1	hypothetical protein	398	WP_006961218.1	1	398	0
19	Vibrio coralliilyticus CN26H-1	NZ_JABSMV010000015.1	81108	82415	+	WP_006961766.1	hypothetical protein	435	WP_006961766.1	1	435	0
19	Vibrio coralliilyticus CN26H-1	NZ_JABSMV010000007.1	136974	138116	-	WP_172857283.1	gamma-glutamyl-gamma-aminobutyrate hydrolase family protein	380	WP_006962231.1	1	380	0
19	Vibrio coralliilyticus CN26H-1	NZ_JABSMV010000008.1	18797	20047	-	WP_006960021.1	hypothetical protein	416	WP_006962597.1	1	415	0
19	Vibrio coralliilyticus CN26H-1	NZ_JABSMV010000004.1	147257	148567	-	WP_172856912.1	hypothetical protein	436	WP_006962597.1	1	436	0
20	Vibrio coralliilyticus MCA-25	NZ_JABSMX010000020.1	270	836	+	WP_006957348.1	hypothetical protein	188	WP_006957348.1	1	188	4.26e-145
20	Vibrio coralliilyticus MCA-25	NZ_JABSMX010000014.1	79669	80871	+	WP_021457154.1	hypothetical protein	400	WP_006959328.1	1	400	0
20	Vibrio coralliilyticus MCA-25	NZ_JABSMX010000002.1	142073	143263	+	WP_172849072.1	hypothetical protein	396	WP_006959328.1	8	388	1.83e-106
20	Vibrio coralliilyticus MCA-25	NZ_JABSMX010000002.1	258795	259832	+	WP_172849003.1	hypothetical protein	345	WP_006959836.1	1	345	0
20	Vibrio coralliilyticus MCA-25	NZ_JABSMX010000002.1	362737	363351	+	WP_006960006.1	YopT-type cysteine protease domain-containing protein	204	WP_006960006.1	1	204	5.52e-158
20	Vibrio coralliilyticus MCA-25	NZ_JABSMX010000006.1	213731	214927	-	WP_172849571.1	hypothetical protein	398	WP_006961218.1	1	398	0
20	Vibrio coralliilyticus MCA-25	NZ_JABSMX010000010.1	38413	39555	+	WP_172850413.1	gamma-glutamyl-gamma-aminobutyrate hydrolase family protein	380	WP_006962231.1	1	380	0
20	Vibrio coralliilyticus MCA-25	NZ_JABSMX010000011.1	78856	80166	-	WP_095572654.1	hypothetical protein	436	WP_006962597.1	1	436	0
20	Vibrio coralliilyticus MCA-25	NZ_JABSMX010000002.1	366660	367910	+	WP_172848959.1	hypothetical protein	416	WP_006962597.1	1	415	0
21	Vibrio coralliilyticus OfT7-21	NZ_JABSMY010000045.1	29391	29957	-	WP_006957348.1	hypothetical protein	188	WP_006957348.1	1	188	4.26e-145
21	Vibrio coralliilyticus OfT7-21	NZ_JABSMY010000210.1	2568	3770	+	WP_021457154.1	hypothetical protein	400	WP_006959328.1	1	400	0
21	Vibrio coralliilyticus OfT7-21	NZ_JABSMY010000013.1	15872	17074	+	WP_172845154.1	hypothetical protein	400	WP_006959328.1	6	399	4.11e-103
21	Vibrio coralliilyticus OfT7-21	NZ_JABSMY010000033.1	4846	5883	-	WP_006959836.1	hypothetical protein	345	WP_006959836.1	1	345	0
21	Vibrio coralliilyticus OfT7-21	NZ_JABSMY010000233.1	69	683	+	WP_006960006.1	YopT-type cysteine protease domain-containing protein	204	WP_006960006.1	1	204	5.52e-158
21	Vibrio coralliilyticus OfT7-21	NZ_JABSMY010000152.1	953	2149	-	WP_099607807.1	hypothetical protein	398	WP_006961218.1	1	398	0
21	Vibrio coralliilyticus OfT7-21	NZ_JABSMY010000009.1	37647	38789	-	WP_172845037.1	gamma-glutamyl-gamma-aminobutyrate hydrolase family protein	380	WP_006962231.1	1	380	0
21	Vibrio coralliilyticus OfT7-21	NZ_JABSMY010000134.1	9695	11005	-	WP_171352812.1	hypothetical protein	436	WP_006962597.1	1	436	0
21	Vibrio coralliilyticus OfT7-21	NZ_JABSMY010000144.1	1370	2620	+	WP_172847408.1	hypothetical protein	416	WP_006962597.1	1	415	0
21	Vibrio coralliilyticus OfT7-21	NZ_JABSMY010000042.1	39211	39966	+	WP_172845852.1	hypothetical protein	251	WP_141650583.1	1	251	0
22	Vibrio coralliilyticus MCA-32	NZ_JABSMW010000019.1	270	836	+	WP_006957348.1	hypothetical protein	188	WP_006957348.1	1	188	4.26e-145
22	Vibrio coralliilyticus MCA-32	NZ_JABSMW010000014.1	49337	50539	-	WP_021457154.1	hypothetical protein	400	WP_006959328.1	1	400	0
22	Vibrio coralliilyticus MCA-32	NZ_JABSMW010000002.1	339941	341131	-	WP_172849072.1	hypothetical protein	396	WP_006959328.1	8	388	1.83e-106
22	Vibrio coralliilyticus MCA-32	NZ_JABSMW010000002.1	223372	224409	-	WP_172849003.1	hypothetical protein	345	WP_006959836.1	1	345	0
22	Vibrio coralliilyticus MCA-32	NZ_JABSMW010000002.1	119853	120467	-	WP_006960006.1	YopT-type cysteine protease domain-containing protein	204	WP_006960006.1	1	204	5.52e-158
22	Vibrio coralliilyticus MCA-32	NZ_JABSMW010000006.1	62232	63428	+	WP_172849571.1	hypothetical protein	398	WP_006961218.1	1	398	0
22	Vibrio coralliilyticus MCA-32	NZ_JABSMW010000010.1	38413	39555	+	WP_172850413.1	gamma-glutamyl-gamma-aminobutyrate hydrolase family protein	380	WP_006962231.1	1	380	0
22	Vibrio coralliilyticus MCA-32	NZ_JABSMW010000011.1	101634	102944	+	WP_095572654.1	hypothetical protein	436	WP_006962597.1	1	436	0
22	Vibrio coralliilyticus MCA-32	NZ_JABSMW010000002.1	115294	116544	-	WP_172848959.1	hypothetical protein	416	WP_006962597.1	1	415	0
23	Vibrio coralliilyticus CN52H-1	NZ_JABSMU010000014.1	85486	86052	-	WP_006957348.1	hypothetical protein	188	WP_006957348.1	1	188	4.26e-145
23	Vibrio coralliilyticus CN52H-1	NZ_JABSMU010000004.1	79698	80900	+	WP_021457154.1	hypothetical protein	400	WP_006959328.1	1	400	0
23	Vibrio coralliilyticus CN52H-1	NZ_JABSMU010000001.1	860090	861280	+	WP_172853503.1	hypothetical protein	396	WP_006959328.1	8	388	1.44e-106
23	Vibrio coralliilyticus CN52H-1	NZ_JABSMU010000001.1	980082	981119	+	WP_006959836.1	hypothetical protein	345	WP_006959836.1	1	345	0
23	Vibrio coralliilyticus CN52H-1	NZ_JABSMU010000001.1	1084031	1084645	+	WP_006960006.1	YopT-type cysteine protease domain-containing protein	204	WP_006960006.1	1	204	5.52e-158
23	Vibrio coralliilyticus CN52H-1	NZ_JABSMU010000001.1	335921	337117	-	WP_172853265.1	hypothetical protein	398	WP_006961218.1	1	396	0
23	Vibrio coralliilyticus CN52H-1	NZ_JABSMU010000001.1	842414	843721	+	WP_172853494.1	hypothetical protein	435	WP_006961766.1	1	435	0
23	Vibrio coralliilyticus CN52H-1	NZ_JABSMU010000008.1	109263	110405	+	WP_006962231.1	gamma-glutamyl-gamma-aminobutyrate hydrolase family protein	380	WP_006962231.1	1	380	0
23	Vibrio coralliilyticus CN52H-1	NZ_JABSMU010000001.1	1088546	1089796	+	WP_006960021.1	hypothetical protein	416	WP_006962597.1	1	415	0
23	Vibrio coralliilyticus CN52H-1	NZ_JABSMU010000002.1	180153	181463	+	WP_006962597.1	hypothetical protein	436	WP_006962597.1	1	436	0
24	Vibrio coralliilyticus OfT6-17	NZ_JABSNA010000019.1	85498	86064	-	WP_006957348.1	hypothetical protein	188	WP_006957348.1	1	188	4.26e-145
24	Vibrio coralliilyticus OfT6-17	NZ_JABSNA010000002.1	79752	80954	+	WP_021457154.1	hypothetical protein	400	WP_006959328.1	1	400	0
24	Vibrio coralliilyticus OfT6-17	NZ_JABSNA010000001.1	682870	684072	+	WP_172845154.1	hypothetical protein	400	WP_006959328.1	6	399	4.11e-103
24	Vibrio coralliilyticus OfT6-17	NZ_JABSNA010000003.1	285827	286864	-	WP_006959836.1	hypothetical protein	345	WP_006959836.1	1	345	0
24	Vibrio coralliilyticus OfT6-17	NZ_JABSNA010000003.1	182305	182919	-	WP_006960006.1	YopT-type cysteine protease domain-containing protein	204	WP_006960006.1	1	204	5.52e-158
24	Vibrio coralliilyticus OfT6-17	NZ_JABSNA010000001.1	126731	127927	-	WP_099607807.1	hypothetical protein	398	WP_006961218.1	1	398	0
24	Vibrio coralliilyticus OfT6-17	NZ_JABSNA010000010.1	38918	40060	+	WP_172845037.1	gamma-glutamyl-gamma-aminobutyrate hydrolase family protein	380	WP_006962231.1	1	380	0
24	Vibrio coralliilyticus OfT6-17	NZ_JABSNA010000005.1	190328	191638	+	WP_171352812.1	hypothetical protein	436	WP_006962597.1	1	436	0
24	Vibrio coralliilyticus OfT6-17	NZ_JABSNA010000003.1	177154	178404	-	WP_172847408.1	hypothetical protein	416	WP_006962597.1	1	415	0
24	Vibrio coralliilyticus OfT6-17	NZ_JABSNA010000003.1	156455	157210	+	WP_172845852.1	hypothetical protein	251	WP_141650583.1	1	251	0
25	Vibrio coralliilyticus S2052	NZ_CP063051.1	2211282	2211848	-	WP_006957348.1	hypothetical protein	188	WP_006957348.1	1	188	4.26e-145
25	Vibrio coralliilyticus S2052	NZ_CP063051.1	568576	569778	+	WP_021457154.1	hypothetical protein	400	WP_006959328.1	1	400	0
25	Vibrio coralliilyticus S2052	NZ_CP063052.1	251560	252750	-	WP_045986426.1	hypothetical protein	396	WP_006959328.1	8	388	8.95e-107
25	Vibrio coralliilyticus S2052	NZ_CP063052.1	135902	136942	-	WP_045986363.1	hypothetical protein	346	WP_006959836.1	1	346	0
25	Vibrio coralliilyticus S2052	NZ_CP063052.1	32602	33216	-	WP_019277357.1	YopT-type cysteine protease domain-containing protein	204	WP_006960006.1	1	204	6.73e-158
25	Vibrio coralliilyticus S2052	NZ_CP063052.1	791573	792769	+	WP_045985120.1	hypothetical protein	398	WP_006961218.1	1	398	0
25	Vibrio coralliilyticus S2052	NZ_CP063052.1	268666	269973	-	WP_045986436.1	hypothetical protein	435	WP_006961766.1	1	435	0
25	Vibrio coralliilyticus S2052	NZ_CP063051.1	1292876	1294018	+	WP_045984613.1	gamma-glutamyl-gamma-aminobutyrate hydrolase family protein	380	WP_006962231.1	1	380	0
25	Vibrio coralliilyticus S2052	NZ_CP063051.1	1611322	1612632	+	WP_045984791.1	hypothetical protein	436	WP_006962597.1	1	436	0
25	Vibrio coralliilyticus S2052	NZ_CP063052.1	28058	29308	-	WP_045986294.1	hypothetical protein	416	WP_006962597.1	1	415	0
25	Vibrio coralliilyticus S2052	NZ_CP063052.1	4877	5632	+	WP_141650583.1	hypothetical protein	251	WP_141650583.1	1	251	0
26	Vibrio coralliilyticus Vic-OC-068	NZ_JABXGL010000009.1	97363	97929	-	WP_006957348.1	hypothetical protein	188	WP_006957348.1	1	188	4.26e-145
26	Vibrio coralliilyticus Vic-OC-068	NZ_JABXGL010000005.1	400324	401526	+	WP_021457154.1	hypothetical protein	400	WP_006959328.1	1	400	0
26	Vibrio coralliilyticus Vic-OC-068	NZ_JABXGL010000014.1	1426811	1428013	-	WP_064486743.1	hypothetical protein	400	WP_006959328.1	6	399	4.37e-104
26	Vibrio coralliilyticus Vic-OC-068	NZ_JABXGL010000014.1	1307445	1308482	-	WP_198562704.1	hypothetical protein	345	WP_006959836.1	1	345	0
26	Vibrio coralliilyticus Vic-OC-068	NZ_JABXGL010000014.1	1199643	1200257	-	WP_006960006.1	YopT-type cysteine protease domain-containing protein	204	WP_006960006.1	1	204	5.52e-158
26	Vibrio coralliilyticus Vic-OC-068	NZ_JABXGL010000014.1	51244	52440	+	WP_095571357.1	hypothetical protein	398	WP_006961218.1	1	398	0
26	Vibrio coralliilyticus Vic-OC-068	NZ_JABXGL010000006.1	349536	350678	+	WP_198560995.1	gamma-glutamyl-gamma-aminobutyrate hydrolase family protein	380	WP_006962231.1	1	380	0
26	Vibrio coralliilyticus Vic-OC-068	NZ_JABXGL010000014.1	1194493	1195743	-	WP_006960021.1	hypothetical protein	416	WP_006962597.1	1	415	0
26	Vibrio coralliilyticus Vic-OC-068	NZ_JABXGL010000006.1	675142	676452	+	WP_198561145.1	hypothetical protein	436	WP_006962597.1	1	436	0
26	Vibrio coralliilyticus Vic-OC-068	NZ_JABXGL010000013.1	104806	105996	-	WP_198561871.1	hypothetical protein	396	WP_006962597.1	25	378	4.44e-46
26	Vibrio coralliilyticus Vic-OC-068	NZ_JABXGL010000014.1	1171399	1172154	+	WP_172845852.1	hypothetical protein	251	WP_141650583.1	1	251	0
27	Vibrio coralliilyticus H1	NZ_JAJENQ010000004.1	367397	367963	+	WP_006957348.1	hypothetical protein	188	WP_006957348.1	1	188	4.26e-145
27	Vibrio coralliilyticus H1	NZ_JAJENQ010000003.1	435216	436418	-	WP_021457154.1	hypothetical protein	400	WP_006959328.1	1	400	0
27	Vibrio coralliilyticus H1	NZ_JAJENQ010000001.1	161467	162657	-	WP_229628878.1	hypothetical protein	396	WP_006959328.1	8	388	7.9e-106
27	Vibrio coralliilyticus H1	NZ_JAJENQ010000001.1	43014	44051	-	WP_019277439.1	hypothetical protein	345	WP_006959836.1	1	345	0
27	Vibrio coralliilyticus H1	NZ_JAJENQ010000002.1	62369	62983	+	WP_006960006.1	YopT-type cysteine protease domain-containing protein	204	WP_006960006.1	1	204	5.52e-158
27	Vibrio coralliilyticus H1	NZ_JAJENQ010000001.1	739109	740305	+	WP_229629187.1	hypothetical protein	398	WP_006961218.1	1	398	0
27	Vibrio coralliilyticus H1	NZ_JAJENQ010000005.1	577474	578616	-	WP_229630687.1	gamma-glutamyl-gamma-aminobutyrate hydrolase family protein	380	WP_006962231.1	1	380	0
27	Vibrio coralliilyticus H1	NZ_JAJENQ010000002.1	66884	68134	+	WP_229629380.1	hypothetical protein	416	WP_006962597.1	1	415	0
27	Vibrio coralliilyticus H1	NZ_JAJENQ010000005.1	246839	248149	-	WP_229630527.1	hypothetical protein	436	WP_006962597.1	1	436	0
27	Vibrio coralliilyticus H1	NZ_JAJENQ010000002.1	89110	89865	-	WP_172845852.1	hypothetical protein	251	WP_141650583.1	1	251	0
29	Vibrio coralliilyticus Rb102	NZ_CP120719.1	1384189	1384755	+	WP_006957348.1	hypothetical protein	188	WP_006957348.1	1	188	4.26e-145
29	Vibrio coralliilyticus Rb102	NZ_CP120719.1	3093855	3095057	-	WP_021457154.1	hypothetical protein	400	WP_006959328.1	1	400	0
29	Vibrio coralliilyticus Rb102	NZ_CP120720.1	1150277	1151467	-	WP_043009777.1	hypothetical protein	396	WP_006959328.1	8	388	9.45e-107
29	Vibrio coralliilyticus Rb102	NZ_CP120720.1	1029380	1030417	-	WP_006959836.1	hypothetical protein	345	WP_006959836.1	1	345	0
29	Vibrio coralliilyticus Rb102	NZ_CP120720.1	925863	926477	-	WP_006960006.1	YopT-type cysteine protease domain-containing protein	204	WP_006960006.1	1	204	5.52e-158
29	Vibrio coralliilyticus Rb102	NZ_CP120720.1	1728097	1729293	+	WP_099607807.1	hypothetical protein	398	WP_006961218.1	1	398	0
29	Vibrio coralliilyticus Rb102	NZ_CP120720.1	1167378	1168685	-	WP_277685085.1	hypothetical protein	435	WP_006961766.1	1	435	0
29	Vibrio coralliilyticus Rb102	NZ_CP120719.1	2366767	2367909	-	WP_277683882.1	gamma-glutamyl-gamma-aminobutyrate hydrolase family protein	380	WP_006962231.1	1	380	0
29	Vibrio coralliilyticus Rb102	NZ_CP120719.1	2049545	2050855	-	WP_171352812.1	hypothetical protein	436	WP_006962597.1	1	436	0
29	Vibrio coralliilyticus Rb102	NZ_CP120720.1	920715	921965	-	WP_277685872.1	hypothetical protein	416	WP_006962597.1	1	415	0
29	Vibrio coralliilyticus Rb102	NZ_CP120720.1	900018	900773	+	WP_277685859.1	hypothetical protein	251	WP_141650583.1	1	251	0
30	Vibrio coralliilyticus ATCC BAA-450	NZ_ACZN01000009.1	7566	8132	+	WP_006957348.1	hypothetical protein	188	WP_006957348.1	1	188	4.26e-145
30	Vibrio coralliilyticus ATCC BAA-450	NZ_ACZN01000015.1	432541	433743	-	WP_006959328.1	hypothetical protein	400	WP_006959328.1	1	400	0
30	Vibrio coralliilyticus ATCC BAA-450	NZ_ACZN01000017.1	830276	831478	+	WP_006961798.1	hypothetical protein	400	WP_006959328.1	6	399	9.05e-103
30	Vibrio coralliilyticus ATCC BAA-450	NZ_ACZN01000016.1	2861	3898	+	WP_006959836.1	hypothetical protein	345	WP_006959836.1	1	345	0
30	Vibrio coralliilyticus ATCC BAA-450	NZ_ACZN01000016.1	106777	107391	+	WP_006960006.1	YopT-type cysteine protease domain-containing protein	204	WP_006960006.1	1	204	5.52e-158
30	Vibrio coralliilyticus ATCC BAA-450	NZ_ACZN01000017.1	312103	313299	-	WP_006961218.1	hypothetical protein	398	WP_006961218.1	1	398	0
30	Vibrio coralliilyticus ATCC BAA-450	NZ_ACZN01000017.1	813055	814362	+	WP_006961766.1	hypothetical protein	435	WP_006961766.1	1	435	0
30	Vibrio coralliilyticus ATCC BAA-450	NZ_ACZN01000018.1	278256	279398	+	WP_006962231.1	gamma-glutamyl-gamma-aminobutyrate hydrolase family protein	380	WP_006962231.1	1	380	0
30	Vibrio coralliilyticus ATCC BAA-450	NZ_ACZN01000016.1	111288	112538	+	WP_006960021.1	hypothetical protein	416	WP_006962597.1	1	415	0
30	Vibrio coralliilyticus ATCC BAA-450	NZ_ACZN01000018.1	601319	602629	+	WP_006962597.1	hypothetical protein	436	WP_006962597.1	1	436	0
31	Vibrio coralliilyticus P1	NZ_AEQS01000217.1	19439	20005	-	WP_006957348.1	hypothetical protein	188	WP_006957348.1	1	188	4.26e-145
31	Vibrio coralliilyticus P1	NZ_AEQS01000119.1	30825	32015	-	WP_019276281.1	hypothetical protein	396	WP_006959328.1	8	388	2.45e-106
31	Vibrio coralliilyticus P1	NZ_AEQS01000221.1	93208	94410	+	WP_019277889.1	hypothetical protein	400	WP_006959328.1	1	400	0
31	Vibrio coralliilyticus P1	NZ_AEQS01000198.1	174259	175296	-	WP_019277439.1	hypothetical protein	345	WP_006959836.1	1	345	0
31	Vibrio coralliilyticus P1	NZ_AEQS01000198.1	72536	73150	-	WP_019277357.1	YopT-type cysteine protease domain-containing protein	204	WP_006960006.1	1	204	6.73e-158
31	Vibrio coralliilyticus P1	NZ_AEQS01000009.1	19209	20405	+	WP_019274366.1	hypothetical protein	398	WP_006961218.1	1	398	0
31	Vibrio coralliilyticus P1	NZ_AEQS01000119.1	44748	46055	-	WP_006961766.1	hypothetical protein	435	WP_006961766.1	1	435	0
31	Vibrio coralliilyticus P1	NZ_AEQS01000025.1	11921	13063	+	WP_019274664.1	gamma-glutamyl-gamma-aminobutyrate hydrolase family protein	380	WP_006962231.1	1	380	0
31	Vibrio coralliilyticus P1	NZ_AEQS01000045.1	27388	28698	+	WP_019275075.1	hypothetical protein	436	WP_006962597.1	1	436	0
31	Vibrio coralliilyticus P1	NZ_AEQS01000198.1	67980	69230	-	WP_019277352.1	hypothetical protein	416	WP_006962597.1	1	415	0
32	Vibrio coralliilyticus NA0301	NZ_AUTV01000001.1	966001	966567	-	WP_006957348.1	hypothetical protein	188	WP_006957348.1	1	188	4.26e-145
32	Vibrio coralliilyticus NA0301	NZ_KZ319283.1	415044	416246	+	WP_021457154.1	hypothetical protein	400	WP_006959328.1	1	400	0
32	Vibrio coralliilyticus NA0301	NZ_AUTV01000002.1	595588	596778	+	WP_099608064.1	hypothetical protein	396	WP_006959328.1	8	388	2.27e-106
32	Vibrio coralliilyticus NA0301	NZ_AUTV01000002.1	719738	720775	+	WP_006959836.1	hypothetical protein	345	WP_006959836.1	1	345	0
32	Vibrio coralliilyticus NA0301	NZ_AUTV01000002.1	823672	824286	+	WP_006960006.1	YopT-type cysteine protease domain-containing protein	204	WP_006960006.1	1	204	5.52e-158
32	Vibrio coralliilyticus NA0301	NZ_AUTV01000002.1	67484	68680	-	WP_099607807.1	hypothetical protein	398	WP_006961218.1	1	398	0
32	Vibrio coralliilyticus NA0301	NZ_AUTV01000002.1	578368	579675	+	WP_099608054.1	hypothetical protein	435	WP_006961766.1	1	435	0
32	Vibrio coralliilyticus NA0301	NZ_AUTV01000001.1	16021	17163	+	WP_006962231.1	gamma-glutamyl-gamma-aminobutyrate hydrolase family protein	380	WP_006962231.1	1	380	0
32	Vibrio coralliilyticus NA0301	NZ_AUTV01000002.1	828184	829434	+	WP_006960021.1	hypothetical protein	416	WP_006962597.1	1	415	0
32	Vibrio coralliilyticus NA0301	NZ_AUTV01000001.1	359949	361259	+	WP_099607320.1	hypothetical protein	436	WP_006962597.1	1	436	0
33	Vibrio coralliilyticus OCN008	NZ_CP048693.1	1660464	1661030	+	WP_006957348.1	hypothetical protein	188	WP_006957348.1	1	188	4.26e-145
33	Vibrio coralliilyticus OCN008	NZ_CP048694.1	992266	993456	-	WP_021455294.1	hypothetical protein	396	WP_006959328.1	8	388	8.95e-107
33	Vibrio coralliilyticus OCN008	NZ_CP048693.1	3343213	3344415	-	WP_021457154.1	hypothetical protein	400	WP_006959328.1	1	400	0
33	Vibrio coralliilyticus OCN008	NZ_CP048694.1	868291	869328	-	WP_021456190.1	hypothetical protein	345	WP_006959836.1	1	345	0
33	Vibrio coralliilyticus OCN008	NZ_CP048694.1	762519	763133	-	WP_006960006.1	YopT-type cysteine protease domain-containing protein	204	WP_006960006.1	1	204	5.52e-158
33	Vibrio coralliilyticus OCN008	NZ_CP048694.1	1555638	1556834	+	WP_165579899.1	hypothetical protein	398	WP_006961218.1	1	398	0
33	Vibrio coralliilyticus OCN008	NZ_CP048694.1	1010871	1012178	-	WP_021457687.1	hypothetical protein	435	WP_006961766.1	1	435	0
33	Vibrio coralliilyticus OCN008	NZ_CP048693.1	2614237	2615379	-	WP_165579628.1	gamma-glutamyl-gamma-aminobutyrate hydrolase family protein	380	WP_006962231.1	1	380	0
33	Vibrio coralliilyticus OCN008	NZ_CP048694.1	757368	758618	-	WP_006960021.1	hypothetical protein	416	WP_006962597.1	1	415	0
33	Vibrio coralliilyticus OCN008	NZ_CP048693.1	2247792	2249102	-	WP_021456844.1	hypothetical protein	436	WP_006962597.1	1	436	0
33	Vibrio coralliilyticus OCN008	NZ_CP048694.1	734189	734944	+	WP_141650583.1	hypothetical protein	251	WP_141650583.1	1	251	0

### Sheet: Description
Column	Description
Genome_ID	Genome ID
Genome_Name	Genome name
Genomic_Accession	Genomic accession number
Start	Start position (in genomic accession)
End	End position (in genomic accession)
Strand	Strand direction
Protein_Accession	Identified protein accession number
Description	Identified protein description
Length	Identified protein length
Query	T6SS Effector used as query in BLASTP
Start	Start position (in identified protein)
End	Domain end position (in identified protein)
Evalue	Expect value (BLASTP)
